# Reference-free and robust copy number inference in single-cell tumor transcriptomes

**DOI:** 10.64898/2026.08.03.742406

**Authors:** M. Mert Gençtürk, A. Ercüment Çiçek

## Abstract

Copy number changes are a hallmark of cancer and reveal which cells are malignant and how tumors evolve. Single-cell RNA sequencing is widely used to infer them in individual tumor cells. Existing methods do so by normalizing each cell against a reference of normal cells. As a result, their output depends on which cells are analyzed together, they often label normal cells as aneuploid, and they struggle in samples without normal cells. Here we present REFCON, a deep-learning model that infers copy number from each cell’s own expression, without a reference. We evaluated REFCON on more than 410,000 held-out cells from cell lines, organoids and 112 tumors of nine cancer types, profiled with seven sequencing technologies. It agreed more closely with single-cell DNA than existing methods, was unaffected by sample composition, and labeled far fewer normal cells as aneuploid. In patient-derived organoids, which contain no normal cells, it gave consistent profiles across passages and tracked clonal evolution. REFCON addresses long-standing limitations of reference-based inference and enables robust, reference-free copy number calling from single-cell transcriptomes.
