## Supplementary Data 1 for "Reference-free and robust copy number inference in single-cell tumor transcriptomes"

### Sheet: Cell lines
split	cell_line	ccle_name	depmap_id	tissue	n_cells
train	COLO320DM	COLO320DM	ACH-000202		3966
train	COLO320HSR	COLO320HSR	ACH-000202		5034
train	NUGC-4	NUGC-4	ACH-000674		3797
train	SNU-601	SNU-601	ACH-000736		5186
train	SNU-638	SNU-638	ACH-001664		968
train	42MGBA_CENTRAL_NERVOUS_SYSTEM	42MGBA	ACH-000323	CENTRAL_NERVOUS_SYSTEM	462
train	8305C_THYROID	8305C	ACH-001306	THYROID	416
train	ACCMESO1_PLEURA	ACCMESO1	ACH-000086	PLEURA	146
train	BCPAP_THYROID	BCPAP	ACH-000456	THYROID	129
train	BHY_UPPER_AERODIGESTIVE_TRACT	BHY	ACH-000548	UPPER_AERODIGESTIVE_TRACT	123
train	BICR16_UPPER_AERODIGESTIVE_TRACT	BICR16	ACH-000503	UPPER_AERODIGESTIVE_TRACT	198
train	BICR31_UPPER_AERODIGESTIVE_TRACT	BICR31	ACH-000228	UPPER_AERODIGESTIVE_TRACT	211
train	BICR56_UPPER_AERODIGESTIVE_TRACT	BICR56	ACH-000771	UPPER_AERODIGESTIVE_TRACT	74
train	BICR6_UPPER_AERODIGESTIVE_TRACT	BICR6	ACH-000415	UPPER_AERODIGESTIVE_TRACT	262
train	BT474_BREAST	BT474	ACH-000927	BREAST	114
train	C32_SKIN	C32	ACH-000580	SKIN	493
train	CALU6_LUNG	CALU6	ACH-000264	LUNG	232
train	CAMA1_BREAST	CAMA1	ACH-000783	BREAST	261
train	CAS1_CENTRAL_NERVOUS_SYSTEM	CAS1	ACH-000464	CENTRAL_NERVOUS_SYSTEM	122
train	CCFSTTG1_CENTRAL_NERVOUS_SYSTEM	CCFSTTG1	ACH-000329	CENTRAL_NERVOUS_SYSTEM	218
train	CCK81_LARGE_INTESTINE	CCK81	ACH-000963	LARGE_INTESTINE	109
train	COLO741_SKIN	COLO741	ACH-000582	SKIN	300
train	COLO792_SKIN	COLO792	ACH-000968	SKIN	241
train	COV434_OVARY	COV434	ACH-000123	OVARY	87
train	DETROIT562_UPPER_AERODIGESTIVE_TRACT	DETROIT562	ACH-000207	UPPER_AERODIGESTIVE_TRACT	154
train	DKMG_CENTRAL_NERVOUS_SYSTEM	DKMG	ACH-000244	CENTRAL_NERVOUS_SYSTEM	250
train	EBC1_LUNG	EBC1	ACH-000563	LUNG	174
train	EFE184_ENDOMETRIUM	EFE184	ACH-000435	ENDOMETRIUM	74
train	EFM192A_BREAST	EFM192A	ACH-000117	BREAST	306
train	EKVX_LUNG	EKVX	ACH-000706	LUNG	133
train	FTC133_THYROID	FTC133	ACH-000903	THYROID	124
train	GOS3_CENTRAL_NERVOUS_SYSTEM	GOS3	ACH-000027	CENTRAL_NERVOUS_SYSTEM	172
train	HCC1428_BREAST	HCC1428	ACH-000352	BREAST	114
train	HCC366_LUNG	HCC366	ACH-000840	LUNG	182
train	HCC56_LARGE_INTESTINE	HCC56	ACH-000467	LARGE_INTESTINE	90
train	HDQP1_BREAST	HDQP1	ACH-000643	BREAST	55
train	HEC108_ENDOMETRIUM	HEC108	ACH-000990	ENDOMETRIUM	155
train	HEC151_ENDOMETRIUM	HEC151	ACH-000972	ENDOMETRIUM	226
train	HEC59_ENDOMETRIUM	HEC59	ACH-000994	ENDOMETRIUM	338
train	HEC6_ENDOMETRIUM	HEC6	ACH-000984	ENDOMETRIUM	144
train	HEP3B217_LIVER	HEP3B217	ACH-000625	LIVER	108
train	HS729_SOFT_TISSUE	HS729	ACH-000133	SOFT_TISSUE	201
train	HS852T_SKIN	HS852T	ACH-000274	SKIN	148
train	HS939T_SKIN	HS939T	ACH-000814	SKIN	208
train	HT1080_SOFT_TISSUE	HT1080	ACH-000054	SOFT_TISSUE	463
train	HT1197_URINARY_TRACT	HT1197	ACH-000547	URINARY_TRACT	70
train	HT1376_URINARY_TRACT	HT1376	ACH-000724	URINARY_TRACT	110
train	HUCCT1_BILIARY_TRACT	HUCCT1	ACH-000976	BILIARY_TRACT	216
train	HUH28_BILIARY_TRACT	HUH28	ACH-000808	BILIARY_TRACT	129
train	HUH6_LIVER	HUH6	ACH-000671	LIVER	299
train	HUPT3_PANCREAS	HUPT3	ACH-000118	PANCREAS	130
train	HUPT4_PANCREAS	HUPT4	ACH-000213	PANCREAS	54
train	IGR1_SKIN	IGR1	ACH-000882	SKIN	654
train	IGR37_SKIN	IGR37	ACH-000650	SKIN	317
train	JHH6_LIVER	JHH6	ACH-000217	LIVER	179
train	JHH7_LIVER	JHH7	ACH-000848	LIVER	182
train	JHOS2_OVARY	JHOS2	ACH-000132	OVARY	189
train	JHU029_UPPER_AERODIGESTIVE_TRACT	JHU029	ACH-002251	UPPER_AERODIGESTIVE_TRACT	716
train	KALS1_CENTRAL_NERVOUS_SYSTEM	KALS1	ACH-000231	CENTRAL_NERVOUS_SYSTEM	260
train	KNS42_CENTRAL_NERVOUS_SYSTEM	KNS42	ACH-000622	CENTRAL_NERVOUS_SYSTEM	153
train	KPL1_BREAST	KPL1	ACH-000028	BREAST	253
train	KPNSI9S_AUTONOMIC_GANGLIA	KPNSI9S	ACH-000446	AUTONOMIC_GANGLIA	119
train	LI7_LIVER	LI7	ACH-000471	LIVER	175
train	LMSU_STOMACH	LMSU	ACH-000255	STOMACH	231
train	LNCAPCLONEFGC_PROSTATE	LNCAPCLONEFGC	ACH-000977	PROSTATE	115
train	LS1034_LARGE_INTESTINE	LS1034	ACH-000252	LARGE_INTESTINE	136
train	LS180_LARGE_INTESTINE	LS180	ACH-000957	LARGE_INTESTINE	325
train	MCF7_BREAST	MCF7	ACH-000019	BREAST	129
train	MFE280_ENDOMETRIUM	MFE280	ACH-000192	ENDOMETRIUM	191
train	MFE319_ENDOMETRIUM	MFE319	ACH-000988	ENDOMETRIUM	175
train	MKN7_STOMACH	MKN7	ACH-000678	STOMACH	222
train	MSTO211H_PLEURA	MSTO211H	ACH-000335	PLEURA	261
train	NCIH1299_LUNG	NCIH1299	ACH-000510	LUNG	461
train	NCIH1373_LUNG	NCIH1373	ACH-000845	LUNG	144
train	NCIH1568_LUNG	NCIH1568	ACH-000869	LUNG	258
train	NCIH1944_LUNG	NCIH1944	ACH-000414	LUNG	363
train	NCIH2073_LUNG	NCIH2073	ACH-000590	LUNG	156
train	NCIH2087_LUNG	NCIH2087	ACH-000841	LUNG	199
train	NCIH2110_LUNG	NCIH2110	ACH-000929	LUNG	1821
train	NCIH2228_LUNG	NCIH2228	ACH-000447	LUNG	321
train	NCIH2347_LUNG	NCIH2347	ACH-000875	LUNG	128
train	NCIH2444_LUNG	NCIH2444	ACH-000186	LUNG	212
train	NCIH2452_PLEURA	NCIH2452	ACH-000092	PLEURA	476
train	NCIH292_LUNG	NCIH292	ACH-001075	LUNG	194
train	NCIH358_LUNG	NCIH358	ACH-000860	LUNG	301
train	NCIH446_LUNG	NCIH446	ACH-000800	LUNG	172
train	NCIH650_LUNG	NCIH650	ACH-000945	LUNG	242
train	NCIH727_LUNG	NCIH727	ACH-000775	LUNG	245
train	NCIH747_LARGE_INTESTINE	NCIH747	ACH-000403	LARGE_INTESTINE	74
train	OAW28_OVARY	OAW28	ACH-000116	OVARY	140
train	ONCODG1_OVARY	ONCODG1	ACH-000013	OVARY	243
train	OSRC2_KIDNEY	OSRC2	ACH-000159	KIDNEY	113
train	OUMS23_LARGE_INTESTINE	OUMS23	ACH-000296	LARGE_INTESTINE	95
train	OVTOKO_OVARY	OVTOKO	ACH-000663	OVARY	191
train	PANC1_PANCREAS	PANC1	ACH-000164	PANCREAS	145
train	PATU8988S_PANCREAS	PATU8988S	ACH-000022	PANCREAS	219
train	PC3_PROSTATE	PC3	ACH-000090	PROSTATE	148
train	PECAPJ49_UPPER_AERODIGESTIVE_TRACT	PECAPJ49	ACH-000735	UPPER_AERODIGESTIVE_TRACT	181
train	PK45H_PANCREAS	PK45H	ACH-000468	PANCREAS	250
train	PK59_PANCREAS	PK59	ACH-000205	PANCREAS	154
train	RCC10RGB_KIDNEY	RCC10RGB	ACH-000189	KIDNEY	205
train	RCM1_LARGE_INTESTINE	RCM1	ACH-000565	LARGE_INTESTINE	118
train	RD_SOFT_TISSUE	RD	ACH-000169	SOFT_TISSUE	237
train	RERFLCAI_LUNG	RERFLCAI	ACH-000261	LUNG	679
train	RERFLCKJ_LUNG	RERFLCKJ	ACH-000482	LUNG	82
train	RT4_URINARY_TRACT	RT4	ACH-000242	URINARY_TRACT	92
train	RVH421_SKIN	RVH421	ACH-000614	SKIN	220
train	SBC5_LUNG	SBC5	ACH-000670	LUNG	89
train	SCC25_UPPER_AERODIGESTIVE_TRACT	SCC25	ACH-000188	UPPER_AERODIGESTIVE_TRACT	811
train	SCC9_UPPER_AERODIGESTIVE_TRACT	SCC9	ACH-000181	UPPER_AERODIGESTIVE_TRACT	429
train	SKES1_BONE	SKES1	ACH-000087	BONE	86
train	SKMEL3_SKIN	SKMEL3	ACH-000423	SKIN	181
train	SKMEL30_SKIN	SKMEL30	ACH-000810	SKIN	318
train	SKMES1_LUNG	SKMES1	ACH-000665	LUNG	132
train	SNU1077_ENDOMETRIUM	SNU1077	ACH-000302	ENDOMETRIUM	156
train	SNU1079_BILIARY_TRACT	SNU1079	ACH-000209	BILIARY_TRACT	65
train	SNU1196_BILIARY_TRACT	SNU1196	ACH-000461	BILIARY_TRACT	256
train	SNU1214_UPPER_AERODIGESTIVE_TRACT	SNU1214	ACH-000715	UPPER_AERODIGESTIVE_TRACT	172
train	SNU308_BILIARY_TRACT	SNU308	ACH-000141	BILIARY_TRACT	89
train	SNU423_LIVER	SNU423	ACH-000493	LIVER	194
train	SNU46_UPPER_AERODIGESTIVE_TRACT	SNU46	ACH-000500	UPPER_AERODIGESTIVE_TRACT	212
train	SNU738_CENTRAL_NERVOUS_SYSTEM	SNU738	ACH-000807	CENTRAL_NERVOUS_SYSTEM	341
train	SNU899_UPPER_AERODIGESTIVE_TRACT	SNU899	ACH-000692	UPPER_AERODIGESTIVE_TRACT	77
train	SNUC4_LARGE_INTESTINE	SNUC4	ACH-000959	LARGE_INTESTINE	427
train	SQ1_LUNG	SQ1	ACH-000553	LUNG	209
train	SU8686_PANCREAS	SU8686	ACH-000114	PANCREAS	73
train	SW1088_CENTRAL_NERVOUS_SYSTEM	SW1088	ACH-000437	CENTRAL_NERVOUS_SYSTEM	115
train	SW1271_LUNG	SW1271	ACH-000890	LUNG	102
train	SW579_THYROID	SW579	ACH-000163	THYROID	192
train	T47D_BREAST	T47D	ACH-000147	BREAST	197
train	TEN_ENDOMETRIUM	TEN	ACH-000397	ENDOMETRIUM	290
train	TM31_CENTRAL_NERVOUS_SYSTEM	TM31	ACH-000592	CENTRAL_NERVOUS_SYSTEM	107
train	TOV112D_OVARY	TOV112D	ACH-000048	OVARY	70
train	TYKNU_OVARY	TYKNU	ACH-000430	OVARY	101
train	U118MG_CENTRAL_NERVOUS_SYSTEM	U118MG	ACH-000040	CENTRAL_NERVOUS_SYSTEM	222
train	UMUC1_URINARY_TRACT	UMUC1	ACH-000834	URINARY_TRACT	178
train	VMCUB1_URINARY_TRACT	VMCUB1	ACH-000545	URINARY_TRACT	421
train	WM88_SKIN	WM88	ACH-000899	SKIN	209
train	YD38_UPPER_AERODIGESTIVE_TRACT	YD38	ACH-000762	UPPER_AERODIGESTIVE_TRACT	568
train	ZR751_BREAST	ZR751	ACH-000097	BREAST	270
train	MCF7	MCF7	ACH-000019		6749
train	MDA-MB-231	MDA-MB-231	ACH-000768		3834
validation	DAOY		ACH-000211	central nervous system	281
validation	BT549		ACH-000288	breast	266
validation	HOS		ACH-000613	bone	757
validation	SW1990		ACH-000155	pancreas	277
validation	SNU449		ACH-000420	liver	251
validation	KMRC3		ACH-000313	kidney	218
validation	OVSAHO		ACH-000409	ovary	205
mixseq	BEN	BEN_LUNG	ACH-000603	Lung	74
mixseq	COLO668	COLO668_LUNG	ACH-000803	Lung	25
mixseq	DMS273	DMS273_LUNG	ACH-000749	Lung	124
mixseq	HCC1195	HCC1195_LUNG	ACH-000868	Lung	26
mixseq	LK2	LK2_LUNG	ACH-000769	Lung	57
mixseq	LUDLU1	LUDLU1_LUNG	ACH-000390	Lung	26
mixseq	NCIH1048	NCIH1048_LUNG	ACH-000866	Lung	57
mixseq	NCIH1355	NCIH1355_LUNG	ACH-000666	Lung	64
mixseq	NCIH1573	NCIH1573_LUNG	ACH-000916	Lung	29
mixseq	NCIH1581	NCIH1581_LUNG	ACH-000015	Lung	114
mixseq	NCIH1650	NCIH1650_LUNG	ACH-000035	Lung	36
mixseq	NCIH1693	NCIH1693_LUNG	ACH-000021	Lung	80
mixseq	NCIH1793	NCIH1793_LUNG	ACH-000888	Lung	43
mixseq	NCIH1915	NCIH1915_LUNG	ACH-000434	Lung	60
mixseq	NCIH2126	NCIH2126_LUNG	ACH-000785	Lung	49
mixseq	NCIH23	NCIH23_LUNG	ACH-000900	Lung	70
mixseq	NCIH322	NCIH322_LUNG	ACH-000837	Lung	34
mixseq	NCIH522	NCIH522_LUNG	ACH-000343	Lung	45
mixseq	NCIH838	NCIH838_LUNG	ACH-000416	Lung	117
mixseq	NCIH841	NCIH841_LUNG	ACH-000292	Lung	101
mixseq	SW900	SW900_LUNG	ACH-000669	Lung	37
mixseq	22RV1	22RV1_PROSTATE	ACH-000956	Prostate	43
mixseq	769P	769P_KIDNEY	ACH-000411	Kidney	110
mixseq	786O	786O_KIDNEY	ACH-000649	Kidney	108
mixseq	8505C	8505C_THYROID	ACH-001307	Thyroid	91
mixseq	A2780	A2780_OVARY	ACH-000657	Ovary/Fallopian Tube	182
mixseq	AGS	AGS_STOMACH	ACH-000880	Esophagus/Stomach	101
mixseq	CAL120	CAL120_BREAST	ACH-000212	Breast	67
mixseq	CAL62	CAL62_THYROID	ACH-000174	Thyroid	204
mixseq	CAOV3	CAOV3_OVARY	ACH-000713	Ovary/Fallopian Tube	35
mixseq	CJM	CJM_SKIN	ACH-000458	Skin	25
mixseq	COLO680N	COLO680N_OESOPHAGUS	ACH-000717	Esophagus/Stomach	57
mixseq	G401	G401_SOFT_TISSUE	ACH-000096	Kidney	78
mixseq	GCIY	GCIY_STOMACH	ACH-000047	Esophagus/Stomach	106
mixseq	GP2D	GP2D_LARGE_INTESTINE	ACH-000982	Bowel	105
mixseq	HCC1143	HCC1143_BREAST	ACH-000374	Breast	61
mixseq	HCC1419	HCC1419_BREAST	ACH-000277	Breast	41
mixseq	HEC1B	HEC1B_ENDOMETRIUM	ACH-000941	Uterus	49
mixseq	HS766T	HS766T_PANCREAS	ACH-000178	Pancreas	27
mixseq	IGROV1	IGROV1_OVARY	ACH-000966	Ovary/Fallopian Tube	140
mixseq	ISTMES1	ISTMES1_PLEURA	ACH-000569	Pleura	39
mixseq	J82	J82_URINARY_TRACT	ACH-000396	Bladder/Urinary Tract	98
mixseq	JHH5	JHH5_LIVER	ACH-000734	Liver	45
mixseq	JHOM1	JHOM1_OVARY	ACH-000237	Ovary/Fallopian Tube	11
mixseq	KNS60	KNS60_CENTRAL_NERVOUS_SYSTEM	ACH-000445	CNS/Brain	37
mixseq	KNS81	KNS81_CENTRAL_NERVOUS_SYSTEM	ACH-000479	CNS/Brain	54
mixseq	KYSE270	KYSE270_OESOPHAGUS	ACH-000873	Esophagus/Stomach	75
mixseq	LN229	LN229_CENTRAL_NERVOUS_SYSTEM	ACH-000595	CNS/Brain	82
mixseq	LOVO	LOVO_LARGE_INTESTINE	ACH-000950	Bowel	79
mixseq	MALME3M	MALME3M_SKIN	ACH-000477	Skin	40
mixseq	MDAMB435S	MDAMB435S_SKIN	ACH-000884	Skin	68
mixseq	MDAMB468	MDAMB468_BREAST	ACH-000849	Breast	74
mixseq	MIAPACA2	MIAPACA2_PANCREAS	ACH-000601	Pancreas	112
mixseq	NUGC3	NUGC3_STOMACH	ACH-000911	Esophagus/Stomach	58
mixseq	OAW42	OAW42_OVARY	ACH-000704	Ovary/Fallopian Tube	148
mixseq	PANC0403	PANC0403_PANCREAS	ACH-000235	Pancreas	37
mixseq	QGP1	QGP1_PANCREAS	ACH-000347	Pancreas	26
mixseq	RH30	RH30_SOFT_TISSUE	ACH-000833	Soft Tissue	60
mixseq	SKMEL24	SKMEL24_SKIN	ACH-000822	Skin	64
mixseq	SKUT1	SKUT1_SOFT_TISSUE	ACH-000939	Uterus	68
mixseq	SNB75	SNB75_CENTRAL_NERVOUS_SYSTEM	ACH-000504	CNS/Brain	60
mixseq	SNU1041	SNU1041_UPPER_AERODIGESTIVE_TRACT	ACH-000618	Head and Neck	52
mixseq	SNU1105	SNU1105_CENTRAL_NERVOUS_SYSTEM	ACH-000368	CNS/Brain	37
mixseq	SNU245	SNU245_BILIARY_TRACT	ACH-000268	Biliary Tract	38
mixseq	SNU410	SNU410_PANCREAS	ACH-000517	Pancreas	18
mixseq	SNU61	SNU61_LARGE_INTESTINE	ACH-000532	Bowel	18
mixseq	SNU685	SNU685_ENDOMETRIUM	ACH-000407	Uterus	42
mixseq	SW480	SW480_LARGE_INTESTINE	ACH-000842	Bowel	23
mixseq	SW48	SW48_LARGE_INTESTINE	ACH-000958	Bowel	25
mixseq	TE11	TE11_OESOPHAGUS	ACH-000488	Esophagus/Stomach	84
mixseq	TE6	TE6_OESOPHAGUS	ACH-000605	Esophagus/Stomach	35
mixseq	TUHR4TKB	TUHR4TKB_KIDNEY	ACH-000495	Kidney	35
mixseq	UACC257	UACC257_SKIN	ACH-000579	Skin	67
ccle_esophageal	COLO680N	COLO680N_OESOPHAGUS	ACH-000717	Esophagus/Stomach	523
ccle_esophageal	KYSE520	KYSE520_OESOPHAGUS	ACH-000637	Esophagus/Stomach	323
ccle_esophageal	TE10	TE10_OESOPHAGUS	ACH-000318	Esophagus/Stomach	219
ccle_esophageal	TE14	TE14_OESOPHAGUS	ACH-000726	Esophagus/Stomach	474
ccle_esophageal	TE1	TE1_OESOPHAGUS	ACH-000647	Esophagus/Stomach	206
ccle_esophageal	TE6	TE6_OESOPHAGUS	ACH-000605	Esophagus/Stomach	550
ccle_esophageal	TE9	TE9_OESOPHAGUS	ACH-000694	Esophagus/Stomach	248
ccle_mixed	CL34	CL34_LARGE_INTESTINE	ACH-000895	Bowel	378
ccle_mixed	NCIH460	NCIH460_LUNG	ACH-000463	Lung	837
ccle_mixed	SKMEL5	SKMEL5_SKIN	ACH-000730	Skin	297
cellbench	A549	A549_LUNG	ACH-000681	Lung	1237
cellbench	NCI-H1975	NCIH1975_LUNG	ACH-000587	Lung	434
cellbench	NCI-H838	NCIH838_LUNG	ACH-000416	Lung	840
cellbench	HCC827	HCC827_LUNG	ACH-000012	Lung	567
dntr_seq	HCT116	HCT116_LARGE_INTESTINE	ACH-000971	Bowel	1656
dntr_seq	A375	A375_SKIN	ACH-000219	Skin	96

### Sheet: Healthy cells
split	organ	donor_id	n_cells	cellxgene_dataset_id	cellxgene_dataset_version_id	cellxgene_collection_id	source	platform	copy_number_label
train	Bladder	TSP1	236	e5c63d94-593c-4338-a489-e1048599e751	8ffc335d-36fa-461e-be47-cd6503833420	e5f58829-1a66-40b5-a624-9046778e74f5	Tabula Sapiens v2 (CZ CELLxGENE Discover)	10x (cells with >= 200 detected genes)	diploid (2 copies at every gene)
train	Bladder	TSP14	64	e5c63d94-593c-4338-a489-e1048599e751	8ffc335d-36fa-461e-be47-cd6503833420	e5f58829-1a66-40b5-a624-9046778e74f5	Tabula Sapiens v2 (CZ CELLxGENE Discover)	10x (cells with >= 200 detected genes)	diploid (2 copies at every gene)
train	Fat	TSP14	300	5e5e7a2f-8f1c-42ac-90dc-b4f80f38e84c	8115812f-9acf-4f62-b15f-bde18086a1c8	e5f58829-1a66-40b5-a624-9046778e74f5	Tabula Sapiens v2 (CZ CELLxGENE Discover)	10x (cells with >= 200 detected genes)	diploid (2 copies at every gene)
train	Large_Intestine	TSP14	300	7357cee7-9f7f-4ab0-8cec-90de8f047e38	81781bd2-7a71-43a8-ab31-2a9009c1aea6	e5f58829-1a66-40b5-a624-9046778e74f5	Tabula Sapiens v2 (CZ CELLxGENE Discover)	10x (cells with >= 200 detected genes)	diploid (2 copies at every gene)
train	Liver	TSP14	146	6d41668c-168c-4500-b06a-4674ccf3e19d	a4b3a49e-062b-4e3f-8915-02f40607651f	e5f58829-1a66-40b5-a624-9046778e74f5	Tabula Sapiens v2 (CZ CELLxGENE Discover)	10x (cells with >= 200 detected genes)	diploid (2 copies at every gene)
train	Liver	TSP17	48	6d41668c-168c-4500-b06a-4674ccf3e19d	a4b3a49e-062b-4e3f-8915-02f40607651f	e5f58829-1a66-40b5-a624-9046778e74f5	Tabula Sapiens v2 (CZ CELLxGENE Discover)	10x (cells with >= 200 detected genes)	diploid (2 copies at every gene)
train	Liver	TSP6	106	6d41668c-168c-4500-b06a-4674ccf3e19d	a4b3a49e-062b-4e3f-8915-02f40607651f	e5f58829-1a66-40b5-a624-9046778e74f5	Tabula Sapiens v2 (CZ CELLxGENE Discover)	10x (cells with >= 200 detected genes)	diploid (2 copies at every gene)
train	Lung	TSP1	155	0d2ee4ac-05ee-40b2-afb6-ebb584caa867	fddf43a3-b7c8-49e9-ac0a-5e24b390849f	e5f58829-1a66-40b5-a624-9046778e74f5	Tabula Sapiens v2 (CZ CELLxGENE Discover)	10x (cells with >= 200 detected genes)	diploid (2 copies at every gene)
train	Lung	TSP14	145	0d2ee4ac-05ee-40b2-afb6-ebb584caa867	fddf43a3-b7c8-49e9-ac0a-5e24b390849f	e5f58829-1a66-40b5-a624-9046778e74f5	Tabula Sapiens v2 (CZ CELLxGENE Discover)	10x (cells with >= 200 detected genes)	diploid (2 copies at every gene)
train	Lymph_Node	TSP14	300	18eb630b-a754-4111-8cd4-c24ec80aa5ec	6dd28080-1d36-4905-8b44-a9954a4438a2	e5f58829-1a66-40b5-a624-9046778e74f5	Tabula Sapiens v2 (CZ CELLxGENE Discover)	10x (cells with >= 200 detected genes)	diploid (2 copies at every gene)
train	Muscle	TSP1	86	1c9eb291-6d31-47e1-96b2-129b5e1ae64f	4919a450-62fb-4741-b750-5591443edee8	e5f58829-1a66-40b5-a624-9046778e74f5	Tabula Sapiens v2 (CZ CELLxGENE Discover)	10x (cells with >= 200 detected genes)	diploid (2 copies at every gene)
train	Muscle	TSP14	214	1c9eb291-6d31-47e1-96b2-129b5e1ae64f	4919a450-62fb-4741-b750-5591443edee8	e5f58829-1a66-40b5-a624-9046778e74f5	Tabula Sapiens v2 (CZ CELLxGENE Discover)	10x (cells with >= 200 detected genes)	diploid (2 copies at every gene)
train	Ovary	TSP30	300	bb78adbb-1428-4468-bad0-63602bb974e9	6ad78e84-6715-458d-95b4-69e8509cd785	e5f58829-1a66-40b5-a624-9046778e74f5	Tabula Sapiens v2 (CZ CELLxGENE Discover)	10x (cells with >= 200 detected genes)	diploid (2 copies at every gene)
train	Pancreas	TSP1	300	ff45e623-7f5f-46e3-b47d-56be0341f66b	ba587dee-e050-4a31-bcb8-05e5418f9086	e5f58829-1a66-40b5-a624-9046778e74f5	Tabula Sapiens v2 (CZ CELLxGENE Discover)	10x (cells with >= 200 detected genes)	diploid (2 copies at every gene)
train	Prostate	TSP14	300	d77ec7d6-ef2e-49d6-9e79-05b7f8881484	4a289bf1-97c2-4616-8e1c-585088d28c3e	e5f58829-1a66-40b5-a624-9046778e74f5	Tabula Sapiens v2 (CZ CELLxGENE Discover)	10x (cells with >= 200 detected genes)	diploid (2 copies at every gene)
train	Skin	TSP14	300	0041b9c3-6a49-4bf7-8514-9bc7190067a7	c240d5bc-a521-4330-a76b-7d566e939d87	e5f58829-1a66-40b5-a624-9046778e74f5	Tabula Sapiens v2 (CZ CELLxGENE Discover)	10x (cells with >= 200 detected genes)	diploid (2 copies at every gene)
train	Small_Intestine	TSP14	300	a357414d-2042-4eb5-95f0-c58604a18bdd	6db4dfe6-d421-4287-a9dc-22eaa59be966	e5f58829-1a66-40b5-a624-9046778e74f5	Tabula Sapiens v2 (CZ CELLxGENE Discover)	10x (cells with >= 200 detected genes)	diploid (2 copies at every gene)
train	Stomach	TSP20	300	9ba03780-4b13-44bc-a7d3-ce532ea0a856	3e8bd2b2-fe53-4b95-abb2-ce971b4f1c14	e5f58829-1a66-40b5-a624-9046778e74f5	Tabula Sapiens v2 (CZ CELLxGENE Discover)	10x (cells with >= 200 detected genes)	diploid (2 copies at every gene)
train	Tongue	TSP14	300	55cf0ea3-9d2b-4294-871e-bb4b49a79fc7	07cf9c5f-6e79-4422-a4de-4427f0f4a76d	e5f58829-1a66-40b5-a624-9046778e74f5	Tabula Sapiens v2 (CZ CELLxGENE Discover)	10x (cells with >= 200 detected genes)	diploid (2 copies at every gene)
validation	Fat	TSP10	300	5e5e7a2f-8f1c-42ac-90dc-b4f80f38e84c	8115812f-9acf-4f62-b15f-bde18086a1c8	e5f58829-1a66-40b5-a624-9046778e74f5	Tabula Sapiens v2 (CZ CELLxGENE Discover)	10x (cells with >= 200 detected genes)	diploid (2 copies at every gene)
validation	Lymph_Node	TSP7	300	18eb630b-a754-4111-8cd4-c24ec80aa5ec	6dd28080-1d36-4905-8b44-a9954a4438a2	e5f58829-1a66-40b5-a624-9046778e74f5	Tabula Sapiens v2 (CZ CELLxGENE Discover)	10x (cells with >= 200 detected genes)	diploid (2 copies at every gene)
validation	Skin	TSP10	300	0041b9c3-6a49-4bf7-8514-9bc7190067a7	c240d5bc-a521-4330-a76b-7d566e939d87	e5f58829-1a66-40b5-a624-9046778e74f5	Tabula Sapiens v2 (CZ CELLxGENE Discover)	10x (cells with >= 200 detected genes)	diploid (2 copies at every gene)
validation	Tongue	TSP7	300	55cf0ea3-9d2b-4294-871e-bb4b49a79fc7	07cf9c5f-6e79-4422-a4de-4427f0f4a76d	e5f58829-1a66-40b5-a624-9046778e74f5	Tabula Sapiens v2 (CZ CELLxGENE Discover)	10x (cells with >= 200 detected genes)	diploid (2 copies at every gene)
test	Bladder	TSP27	800	e5c63d94-593c-4338-a489-e1048599e751	8ffc335d-36fa-461e-be47-cd6503833420	e5f58829-1a66-40b5-a624-9046778e74f5	Tabula Sapiens v2 (CZ CELLxGENE Discover)	10x	normal control (expected diploid; not used for training)
test	Fat	TSP21	800	5e5e7a2f-8f1c-42ac-90dc-b4f80f38e84c	8115812f-9acf-4f62-b15f-bde18086a1c8	e5f58829-1a66-40b5-a624-9046778e74f5	Tabula Sapiens v2 (CZ CELLxGENE Discover)	10x	normal control (expected diploid; not used for training)
test	Heart	TSP12	800	e6a11140-2545-46bc-929e-da243eed2cae	82197577-7914-45c0-9fde-6597a1da920f	e5f58829-1a66-40b5-a624-9046778e74f5	Tabula Sapiens v2 (CZ CELLxGENE Discover)	10x	normal control (expected diploid; not used for training)
test	Kidney	TSP2	800	2423ce2c-3149-4cca-a2ff-cf682ea29b5f	76b6cf23-56db-4eac-8ee8-d84ce64c0395	e5f58829-1a66-40b5-a624-9046778e74f5	Tabula Sapiens v2 (CZ CELLxGENE Discover)	10x	normal control (expected diploid; not used for training)
test	Large_Intestine	TSP27	800	7357cee7-9f7f-4ab0-8cec-90de8f047e38	81781bd2-7a71-43a8-ab31-2a9009c1aea6	e5f58829-1a66-40b5-a624-9046778e74f5	Tabula Sapiens v2 (CZ CELLxGENE Discover)	10x	normal control (expected diploid; not used for training)
test	Liver	TSP19	800	6d41668c-168c-4500-b06a-4674ccf3e19d	a4b3a49e-062b-4e3f-8915-02f40607651f	e5f58829-1a66-40b5-a624-9046778e74f5	Tabula Sapiens v2 (CZ CELLxGENE Discover)	10x	normal control (expected diploid; not used for training)
test	Lung	TSP2	800	0d2ee4ac-05ee-40b2-afb6-ebb584caa867	fddf43a3-b7c8-49e9-ac0a-5e24b390849f	e5f58829-1a66-40b5-a624-9046778e74f5	Tabula Sapiens v2 (CZ CELLxGENE Discover)	10x	normal control (expected diploid; not used for training)
test	Lymph_Node	TSP25	800	18eb630b-a754-4111-8cd4-c24ec80aa5ec	6dd28080-1d36-4905-8b44-a9954a4438a2	e5f58829-1a66-40b5-a624-9046778e74f5	Tabula Sapiens v2 (CZ CELLxGENE Discover)	10x	normal control (expected diploid; not used for training)
test	Mammary	TSP27	800	2ba40233-8576-4dec-a5f1-2adfa115e2dc	33b25f68-a9d6-4643-9283-653e937ae608	e5f58829-1a66-40b5-a624-9046778e74f5	Tabula Sapiens v2 (CZ CELLxGENE Discover)	10x	normal control (expected diploid; not used for training)
test	Muscle	TSP27	800	1c9eb291-6d31-47e1-96b2-129b5e1ae64f	4919a450-62fb-4741-b750-5591443edee8	e5f58829-1a66-40b5-a624-9046778e74f5	Tabula Sapiens v2 (CZ CELLxGENE Discover)	10x	normal control (expected diploid; not used for training)
test	Ovary	TSP28	800	bb78adbb-1428-4468-bad0-63602bb974e9	6ad78e84-6715-458d-95b4-69e8509cd785	e5f58829-1a66-40b5-a624-9046778e74f5	Tabula Sapiens v2 (CZ CELLxGENE Discover)	10x	normal control (expected diploid; not used for training)
test	Pancreas	TSP9	800	ff45e623-7f5f-46e3-b47d-56be0341f66b	ba587dee-e050-4a31-bcb8-05e5418f9086	e5f58829-1a66-40b5-a624-9046778e74f5	Tabula Sapiens v2 (CZ CELLxGENE Discover)	10x	normal control (expected diploid; not used for training)
test	Prostate	TSP8	800	d77ec7d6-ef2e-49d6-9e79-05b7f8881484	4a289bf1-97c2-4616-8e1c-585088d28c3e	e5f58829-1a66-40b5-a624-9046778e74f5	Tabula Sapiens v2 (CZ CELLxGENE Discover)	10x	normal control (expected diploid; not used for training)
test	Skin	TSP21	800	0041b9c3-6a49-4bf7-8514-9bc7190067a7	c240d5bc-a521-4330-a76b-7d566e939d87	e5f58829-1a66-40b5-a624-9046778e74f5	Tabula Sapiens v2 (CZ CELLxGENE Discover)	10x	normal control (expected diploid; not used for training)
test	Small_Intestine	TSP26	800	a357414d-2042-4eb5-95f0-c58604a18bdd	6db4dfe6-d421-4287-a9dc-22eaa59be966	e5f58829-1a66-40b5-a624-9046778e74f5	Tabula Sapiens v2 (CZ CELLxGENE Discover)	10x	normal control (expected diploid; not used for training)
test	Stomach	TSP27	800	9ba03780-4b13-44bc-a7d3-ce532ea0a856	3e8bd2b2-fe53-4b95-abb2-ce971b4f1c14	e5f58829-1a66-40b5-a624-9046778e74f5	Tabula Sapiens v2 (CZ CELLxGENE Discover)	10x	normal control (expected diploid; not used for training)
test	Tongue	TSP27	800	55cf0ea3-9d2b-4294-871e-bb4b49a79fc7	07cf9c5f-6e79-4422-a4de-4427f0f4a76d	e5f58829-1a66-40b5-a624-9046778e74f5	Tabula Sapiens v2 (CZ CELLxGENE Discover)	10x	normal control (expected diploid; not used for training)
test	Uterus	TSP4	800	6ec405bb-4727-4c6d-ab4e-01fe489af7ea	ec18d0d1-3b1b-4413-b011-0078c8d69bd3	e5f58829-1a66-40b5-a624-9046778e74f5	Tabula Sapiens v2 (CZ CELLxGENE Discover)	10x	normal control (expected diploid; not used for training)
