## Supplementary Data 3 for "Reference-free and robust copy number inference in single-cell tumor transcriptomes"

cohort	sample	split	run	tool	cells	malignant_cells	TP	FP	FN	TN	unclassified_malignant	unclassified_nonmalignant	call_rate	aneuploid_precision	aneuploid_recall	aneuploid_F1	diploid_precision	diploid_recall	diploid_F1
Tirosh melanoma	tir_65	test		REFCON	59	4	3	1	1	54	0	0	1.0	0.75	0.75	0.75	0.9818	0.9818	0.9818
Tirosh melanoma	tir_65	test		SCEVAN	59	4	3	0	1	55	0	0	1.0	1.0	0.75	0.8571	0.9821	1.0	0.991
Tirosh melanoma	tir_65	test		CopyKAT	59	4	0	1	0	5	4	49	0.1017	0.0	0.0	0.0	1.0	0.0909	0.1667
Tirosh melanoma	tir_59	test		REFCON	66	54	54	0	0	12	0	0	1.0	1.0	1.0	1.0	1.0	1.0	1.0
Tirosh melanoma	tir_59	test		SCEVAN	66	54	54	3	0	9	0	0	1.0	0.9474	1.0	0.973	1.0	0.75	0.8571
Tirosh melanoma	tir_59	test		CopyKAT	66	54	0	9	54	3	0	0	1.0	0.0	0.0	0.0	0.0526	0.25	0.087
Tirosh melanoma	tir_82	test		REFCON	79	32	32	0	0	47	0	0	1.0	1.0	1.0	1.0	1.0	1.0	1.0
Tirosh melanoma	tir_82	test		SCEVAN	79	32	32	0	0	47	0	0	1.0	1.0	1.0	1.0	1.0	1.0	1.0
Tirosh melanoma	tir_82	test		CopyKAT	79	32	5	0	0	6	27	41	0.1392	1.0	0.1562	0.2703	1.0	0.1277	0.2264
Tirosh melanoma	tir_71	test		REFCON	84	54	54	5	0	25	0	0	1.0	0.9153	1.0	0.9558	1.0	0.8333	0.9091
Tirosh melanoma	tir_71	test		SCEVAN	84	54	54	1	0	29	0	0	1.0	0.9818	1.0	0.9908	1.0	0.9667	0.9831
Tirosh melanoma	tir_71	test		CopyKAT	84	54	5	1	0	3	49	26	0.1071	0.8333	0.0926	0.1667	1.0	0.1	0.1818
Tirosh melanoma	tir_78	test		REFCON	123	120	120	3	0	0	0	0	1.0	0.9756	1.0	0.9877		0.0	0.0
Tirosh melanoma	tir_78	test		SCEVAN	123	120	120	3	0	0	0	0	1.0	0.9756	1.0	0.9877		0.0	0.0
Tirosh melanoma	tir_78	test		CopyKAT	123	120	84	3	36	0	0	0	1.0	0.9655	0.7	0.8116	0.0	0.0	0.0
Tirosh melanoma	tir_53	test		REFCON	140	16	16	5	0	119	0	0	1.0	0.7619	1.0	0.8649	1.0	0.9597	0.9794
Tirosh melanoma	tir_53	test		SCEVAN	140	16	16	0	0	124	0	0	1.0	1.0	1.0	1.0	1.0	1.0	1.0
Tirosh melanoma	tir_53	test		CopyKAT	140	16	2	0	0	30	14	94	0.2286	1.0	0.125	0.2222	1.0	0.2419	0.3896
Tirosh melanoma	tir_84	test		REFCON	151	14	14	2	0	135	0	0	1.0	0.875	1.0	0.9333	1.0	0.9854	0.9926
Tirosh melanoma	tir_84	test		SCEVAN	151	14	14	3	0	134	0	0	1.0	0.8235	1.0	0.9032	1.0	0.9781	0.9889
Tirosh melanoma	tir_84	test		CopyKAT	151	14	1	5	0	15	13	117	0.1391	0.1667	0.0714	0.1	1.0	0.1095	0.1974
Tirosh melanoma	tir_81	test		REFCON	194	133	133	43	0	18	0	0	1.0	0.7557	1.0	0.8608	1.0	0.2951	0.4557
Tirosh melanoma	tir_81	test		SCEVAN	194	133	131	0	2	61	0	0	1.0	1.0	0.985	0.9924	0.9683	1.0	0.9839
Tirosh melanoma	tir_81	test		CopyKAT	194	133	14	0	0	2	119	59	0.0825	1.0	0.1053	0.1905	1.0	0.0328	0.0635
Tirosh melanoma	tir_60	test		REFCON	222	9	9	2	0	211	0	0	1.0	0.8182	1.0	0.9	1.0	0.9906	0.9953
Tirosh melanoma	tir_60	test		SCEVAN	222	9	0	100	9	113	0	0	1.0	0.0	0.0	0.0	0.9262	0.5305	0.6746
Tirosh melanoma	tir_60	test		CopyKAT	222	9	3	0	0	22	6	191	0.1126	1.0	0.3333	0.5	1.0	0.1033	0.1872
Tirosh melanoma	tir_75	test		REFCON	343	3	0	0	3	340	0	0	1.0		0.0	0.0	0.9913	1.0	0.9956
Tirosh melanoma	tir_75	test		SCEVAN	343	3	3	216	0	124	0	0	1.0	0.0137	1.0	0.027	1.0	0.3647	0.5345
Tirosh melanoma	tir_75	test		CopyKAT	343	3	0	41	1	46	2	253	0.2566	0.0	0.0	0.0	0.9787	0.1353	0.2377
Tirosh melanoma	tir_94	test		REFCON	356	10	10	150	0	196	0	0	1.0	0.0625	1.0	0.1176	1.0	0.5665	0.7232
Tirosh melanoma	tir_94	test		SCEVAN	356	10	0	276	10	70	0	0	1.0	0.0	0.0	0.0	0.875	0.2023	0.3286
Tirosh melanoma	tir_94	test		CopyKAT	356	10	3	0	0	87	7	259	0.2528	1.0	0.3	0.4615	1.0	0.2514	0.4018
Tirosh melanoma	tir_89	test		REFCON	468	98	93	0	5	370	0	0	1.0	1.0	0.949	0.9738	0.9867	1.0	0.9933
Tirosh melanoma	tir_89	test		SCEVAN	468	98	96	0	2	370	0	0	1.0	1.0	0.9796	0.9897	0.9946	1.0	0.9973
Tirosh melanoma	tir_89	test		CopyKAT	468	98	17	0	1	52	80	318	0.1496	1.0	0.1735	0.2957	0.9811	0.1405	0.2459
Wang colorectal	s0813	test	whole sample	REFCON	34729	4713	4659	39	54	29977	0	0	1.0	0.9917	0.9885	0.9901	0.9982	0.9987	0.9985
Wang colorectal	s0813	test	whole sample	SCEVAN	34729	4713	4427	2	8	17922	278	12092	0.6438	0.9995	0.9393	0.9685	0.9996	0.5971	0.7476
Wang colorectal	s0813	test	whole sample	CopyKAT	34729	4713	4373	5	18	16731	322	13280	0.6083	0.9989	0.9279	0.9621	0.9989	0.5574	0.7155
Wang colorectal	s0107	test	whole sample	REFCON	37496	1585	1103	31	482	35880	0	0	1.0	0.9727	0.6959	0.8113	0.9867	0.9991	0.9929
Wang colorectal	s0107	test	whole sample	SCEVAN	37496	1585	49	16698	1204	3168	332	16045	0.5632	0.0029	0.0309	0.0053	0.7246	0.0882	0.1573
Wang colorectal	s0107	test	whole sample	CopyKAT	37496	1585	1182	2989	38	14544	365	18378	0.5001	0.2834	0.7457	0.4107	0.9974	0.405	0.5761
Wang colorectal	s0115	test	whole sample	REFCON	37727	171	0	0	171	37556	0	0	1.0		0.0	0.0	0.9955	1.0	0.9977
Wang colorectal	s0115	test	whole sample	SCEVAN	37727	171	3	4820	108	18034	60	14702	0.6087	0.0006	0.0175	0.0012	0.994	0.4802	0.6476
Wang colorectal	s0115	test	whole sample	CopyKAT	37727	171	105	15254	1	4313	65	17989	0.5215	0.0068	0.614	0.0135	0.9998	0.1148	0.206
Wang colorectal	s1231	test	whole sample	REFCON	39731	1127	1002	13	125	38591	0	0	1.0	0.9872	0.8891	0.9356	0.9968	0.9997	0.9982
Wang colorectal	s1231	test	whole sample	SCEVAN	39731	1127	774	9271	249	17525	104	11808	0.7002	0.0771	0.6868	0.1386	0.986	0.454	0.6217
Wang colorectal	s1231	test	whole sample	CopyKAT	39731	1127	763	9185	252	15514	112	13905	0.6472	0.0767	0.677	0.1378	0.984	0.4019	0.5707
Wang colorectal	s0920	test	whole sample	REFCON	45132	16358	16338	2568	20	26206	0	0	1.0	0.8642	0.9988	0.9266	0.9992	0.9108	0.9529
Wang colorectal	s0920	test	whole sample	SCEVAN	45132	16358	15347	23	40	12001	971	16750	0.6074	0.9985	0.9382	0.9674	0.9967	0.4171	0.5881
Wang colorectal	s0920	test	whole sample	CopyKAT	45132	16358	15217	19	39	10591	1102	18164	0.5731	0.9988	0.9302	0.9633	0.9963	0.3681	0.5376
Tirosh melanoma	tir_88	development		REFCON	334	117	115	0	2	217	0	0	1.0	1.0	0.9829	0.9914	0.9909	1.0	0.9954
Tirosh melanoma	tir_88	development		SCEVAN	334	117	115	0	2	217	0	0	1.0	1.0	0.9829	0.9914	0.9909	1.0	0.9954
Tirosh melanoma	tir_88	development		CopyKAT	334	117	40	0	3	60	74	157	0.3084	1.0	0.3419	0.5096	0.9524	0.2765	0.4286
Tirosh melanoma	tir_80	development		REFCON	469	125	125	21	0	323	0	0	1.0	0.8562	1.0	0.9225	1.0	0.939	0.9685
Tirosh melanoma	tir_80	development		SCEVAN	469	125	125	1	0	343	0	0	1.0	0.9921	1.0	0.996	1.0	0.9971	0.9985
Tirosh melanoma	tir_80	development		CopyKAT	469	125	27	0	2	35	96	309	0.1365	1.0	0.216	0.3553	0.9459	0.1017	0.1837
Tirosh melanoma	tir_79	development		REFCON	861	468	468	8	0	385	0	0	1.0	0.9832	1.0	0.9915	1.0	0.9796	0.9897
Tirosh melanoma	tir_79	development		SCEVAN	861	468	468	6	0	387	0	0	1.0	0.9873	1.0	0.9936	1.0	0.9847	0.9923
Tirosh melanoma	tir_79	development		CopyKAT	861	468	18	2	0	29	450	362	0.0569	0.9	0.0385	0.0738	1.0	0.0738	0.1374
Wang colorectal	s0107	test	colon tumor alone	CopyKAT	7911	1422	801	1	423	3042	198	3446	0.5394	0.9988	0.5633	0.7203	0.8779	0.4688	0.6112
Wang colorectal	s0107	test	colon tumor alone	REFCON	7911	1422	999	20	423	6469	0	0	1.0	0.9804	0.7025	0.8185	0.9386	0.9969	0.9669
Wang colorectal	s0107	test	colon tumor alone	SCEVAN	7911	1422	838	2	400	3499	184	2988	0.599	0.9976	0.5893	0.7409	0.8974	0.5392	0.6737
Wang colorectal	s0115	test	colon tumor alone	CopyKAT	7273	116	15	1364	45	2341	56	3452	0.5177	0.0109	0.1293	0.0201	0.9811	0.3271	0.4906
Wang colorectal	s0115	test	colon tumor alone	REFCON	7273	116	0	0	116	7157	0	0	1.0		0.0	0.0	0.9841	1.0	0.992
Wang colorectal	s0115	test	colon tumor alone	SCEVAN	7273	116	1	2453	62	1888	53	2816	0.6055	0.0004	0.0086	0.0008	0.9682	0.2638	0.4146
Wang colorectal	s0813	test	colon tumor alone	CopyKAT	9408	1573	1429	1	11	4910	133	2924	0.6751	0.9993	0.9085	0.9517	0.9978	0.6267	0.7698
Wang colorectal	s0813	test	colon tumor alone	REFCON	9408	1573	1565	17	8	7818	0	0	1.0	0.9893	0.9949	0.9921	0.999	0.9978	0.9984
Wang colorectal	s0813	test	colon tumor alone	SCEVAN	9408	1573	1447	2	8	5135	118	2698	0.7007	0.9986	0.9199	0.9576	0.9984	0.6554	0.7913
Wang colorectal	s0920	test	colon tumor alone	CopyKAT	14262	6382	5536	8	36	4004	810	3868	0.672	0.9986	0.8674	0.9284	0.9911	0.5081	0.6718
Wang colorectal	s0920	test	colon tumor alone	REFCON	14262	6382	6034	450	348	7430	0	0	1.0	0.9306	0.9455	0.938	0.9553	0.9429	0.949
Wang colorectal	s0920	test	colon tumor alone	SCEVAN	14262	6382	5631	7	34	4306	717	3567	0.6996	0.9988	0.8823	0.9369	0.9922	0.5464	0.7047
Wang colorectal	s1231	test	colon tumor alone	CopyKAT	9031	396	1	2747	306	2281	89	3607	0.5907	0.0004	0.0025	0.0006	0.8817	0.2642	0.4065
Wang colorectal	s1231	test	colon tumor alone	REFCON	9031	396	376	22	20	8613	0	0	1.0	0.9447	0.9495	0.9471	0.9977	0.9975	0.9976
Wang colorectal	s1231	test	colon tumor alone	SCEVAN	9031	396	1	3129	311	2407	84	3099	0.6475	0.0003	0.0025	0.0006	0.8856	0.2787	0.424
Wang colorectal	s0107	test	colon tumor + adjacent normal colon	CopyKAT	14231	1422	782	3	396	5241	244	7565	0.4513	0.9962	0.5499	0.7087	0.9297	0.4092	0.5683
Wang colorectal	s0107	test	colon tumor + adjacent normal colon	REFCON	14231	1422	972	3	450	12806	0	0	1.0	0.9969	0.6835	0.811	0.9661	0.9998	0.9826
Wang colorectal	s0107	test	colon tumor + adjacent normal colon	SCEVAN	14231	1422	796	2	401	6107	225	6700	0.5134	0.9975	0.5598	0.7171	0.9384	0.4768	0.6323
Wang colorectal	s0115	test	colon tumor + adjacent normal colon	CopyKAT	12100	116	15	2038	46	4247	55	5699	0.5245	0.0073	0.1293	0.0138	0.9893	0.3544	0.5218
Wang colorectal	s0115	test	colon tumor + adjacent normal colon	REFCON	12100	116	0	0	116	11984	0	0	1.0		0.0	0.0	0.9904	1.0	0.9952
Wang colorectal	s0115	test	colon tumor + adjacent normal colon	SCEVAN	12100	116	1	4770	61	2546	54	4668	0.6098	0.0002	0.0086	0.0004	0.9766	0.2124	0.349
Wang colorectal	s0813	test	colon tumor + adjacent normal colon	CopyKAT	14656	1573	1398	3	26	7442	149	5638	0.6051	0.9979	0.8887	0.9401	0.9965	0.5688	0.7242
Wang colorectal	s0813	test	colon tumor + adjacent normal colon	REFCON	14656	1573	1561	5	12	13078	0	0	1.0	0.9968	0.9924	0.9946	0.9991	0.9996	0.9994
Wang colorectal	s0813	test	colon tumor + adjacent normal colon	SCEVAN	14656	1573	1431	2	11	7931	131	5150	0.6397	0.9986	0.9097	0.9521	0.9986	0.6062	0.7544
Wang colorectal	s0920	test	colon tumor + adjacent normal colon	CopyKAT	14262	6382	5536	8	36	4004	810	3868	0.672	0.9986	0.8674	0.9284	0.9911	0.5081	0.6718
Wang colorectal	s0920	test	colon tumor + adjacent normal colon	REFCON	14262	6382	6034	450	348	7430	0	0	1.0	0.9306	0.9455	0.938	0.9553	0.9429	0.949
Wang colorectal	s0920	test	colon tumor + adjacent normal colon	SCEVAN	14262	6382	5631	7	34	4306	717	3567	0.6996	0.9988	0.8823	0.9369	0.9922	0.5464	0.7047
Wang colorectal	s1231	test	colon tumor + adjacent normal colon	CopyKAT	15416	396	297	2758	3	4798	96	7464	0.5096	0.0972	0.75	0.1721	0.9994	0.3194	0.4841
Wang colorectal	s1231	test	colon tumor + adjacent normal colon	REFCON	15416	396	370	49	26	14971	0	0	1.0	0.8831	0.9343	0.908	0.9983	0.9967	0.9975
Wang colorectal	s1231	test	colon tumor + adjacent normal colon	SCEVAN	15416	396	1	5551	306	3032	89	6437	0.5767	0.0002	0.0025	0.0003	0.9083	0.2019	0.3303
Wang colorectal	s0107	test	liver metastasis alone	CopyKAT	8703	163	11	1399	86	3385	66	3756	0.5608	0.0078	0.0675	0.014	0.9752	0.3964	0.5636
Wang colorectal	s0107	test	liver metastasis alone	REFCON	8703	163	65	74	98	8466	0	0	1.0	0.4676	0.3988	0.4305	0.9886	0.9913	0.9899
Wang colorectal	s0107	test	liver metastasis alone	SCEVAN	8703	163	101	3863	4	1357	58	3320	0.6119	0.0255	0.6196	0.0489	0.9971	0.1589	0.2741
Wang colorectal	s0115	test	liver metastasis alone	CopyKAT	12400	55	2	4704	42	2040	11	5601	0.5474	0.0004	0.0364	0.0008	0.9798	0.1652	0.2828
Wang colorectal	s0115	test	liver metastasis alone	REFCON	12400	55	38	1135	17	11210	0	0	1.0	0.0324	0.6909	0.0619	0.9985	0.9081	0.9511
Wang colorectal	s0115	test	liver metastasis alone	SCEVAN	12400	55	3	4590	44	3019	8	4736	0.6174	0.0007	0.0545	0.0013	0.9856	0.2446	0.3919
Wang colorectal	s0813	test	liver metastasis alone	CopyKAT	12581	3140	2947	3	6	4587	187	4851	0.5996	0.999	0.9385	0.9678	0.9987	0.4859	0.6537
Wang colorectal	s0813	test	liver metastasis alone	REFCON	12581	3140	3132	17	8	9424	0	0	1.0	0.9946	0.9975	0.996	0.9992	0.9982	0.9987
Wang colorectal	s0813	test	liver metastasis alone	SCEVAN	12581	3140	2989	2	7	5189	144	4250	0.6507	0.9993	0.9519	0.975	0.9987	0.5496	0.709
Wang colorectal	s0920	test	liver metastasis alone	CopyKAT	18679	9976	9663	16	3	3611	310	5076	0.7117	0.9983	0.9686	0.9833	0.9992	0.4149	0.5863
Wang colorectal	s0920	test	liver metastasis alone	REFCON	18679	9976	9970	641	6	8062	0	0	1.0	0.9396	0.9994	0.9686	0.9993	0.9263	0.9614
Wang colorectal	s0920	test	liver metastasis alone	SCEVAN	18679	9976	9754	14	4	4633	218	4056	0.7712	0.9986	0.9777	0.988	0.9991	0.5323	0.6946
Wang colorectal	s1231	test	liver metastasis alone	CopyKAT	16915	731	693	7549	7	4997	31	3638	0.7831	0.0841	0.948	0.1545	0.9986	0.3088	0.4717
Wang colorectal	s1231	test	liver metastasis alone	REFCON	16915	731	708	2357	23	13827	0	0	1.0	0.231	0.9685	0.373	0.9983	0.8544	0.9208
Wang colorectal	s1231	test	liver metastasis alone	SCEVAN	16915	731	703	7704	8	6043	20	2437	0.8547	0.0836	0.9617	0.1539	0.9987	0.3734	0.5436
PBMC 3K	pbmc3k	normal control		REFCON	2700	0	0	0	0	2700	0	0	1.0				1.0	1.0	1.0
PBMC 3K	pbmc3k	normal control		SCEVAN	2700	0	0	1089	0	406	0	1205	0.5537	0.0			1.0	0.1504	0.2614
PBMC 3K	pbmc3k	normal control		CopyKAT	2700	0	0	393	0	835	0	1472	0.4548	0.0			1.0	0.3093	0.4724
Tabula Sapiens	Bladder (TSP27)	normal control		REFCON	800	0	0	137	0	663	0	0	1.0	0.0			1.0	0.8287	0.9064
Tabula Sapiens	Bladder (TSP27)	normal control		SCEVAN	800	0	0	580	0	220	0	0	1.0	0.0			1.0	0.275	0.4314
Tabula Sapiens	Bladder (TSP27)	normal control		CopyKAT	800	0	0	482	0	318	0	0	1.0	0.0			1.0	0.3975	0.5689
Tabula Sapiens	Fat (TSP21)	normal control		REFCON	800	0	0	0	0	800	0	0	1.0				1.0	1.0	1.0
Tabula Sapiens	Fat (TSP21)	normal control		SCEVAN	800	0	0	655	0	141	0	4	0.995	0.0			1.0	0.1762	0.2997
Tabula Sapiens	Fat (TSP21)	normal control		CopyKAT	800	0	0	133	0	657	0	10	0.9875	0.0			1.0	0.8213	0.9019
Tabula Sapiens	Heart (TSP12)	normal control		REFCON	800	0	0	461	0	339	0	0	1.0	0.0			1.0	0.4238	0.5953
Tabula Sapiens	Heart (TSP12)	normal control		SCEVAN	800	0	0	325	0	473	0	2	0.9975	0.0			1.0	0.5913	0.7431
Tabula Sapiens	Heart (TSP12)	normal control		CopyKAT	800	0	0	261	0	537	0	2	0.9975	0.0			1.0	0.6713	0.8033
Tabula Sapiens	Kidney (TSP2)	normal control		REFCON	800	0	0	46	0	754	0	0	1.0	0.0			1.0	0.9425	0.9704
Tabula Sapiens	Kidney (TSP2)	normal control		SCEVAN	800	0	0	618	0	181	0	1	0.9988	0.0			1.0	0.2263	0.369
Tabula Sapiens	Kidney (TSP2)	normal control		CopyKAT	800	0	0	622	0	178	0	0	1.0	0.0			1.0	0.2225	0.364
Tabula Sapiens	Large_Intestine (TSP27)	normal control		REFCON	800	0	0	199	0	601	0	0	1.0	0.0			1.0	0.7512	0.858
Tabula Sapiens	Large_Intestine (TSP27)	normal control		SCEVAN	800	0	0	107	0	693	0	0	1.0	0.0			1.0	0.8662	0.9283
Tabula Sapiens	Large_Intestine (TSP27)	normal control		CopyKAT	800	0	0	692	0	108	0	0	1.0	0.0			1.0	0.135	0.2379
Tabula Sapiens	Liver (TSP19)	normal control		REFCON	800	0	0	138	0	662	0	0	1.0	0.0			1.0	0.8275	0.9056
Tabula Sapiens	Liver (TSP19)	normal control		SCEVAN	800	0	0	471	0	275	0	54	0.9325	0.0			1.0	0.3438	0.5116
Tabula Sapiens	Liver (TSP19)	normal control		CopyKAT	800	0	0	475	0	267	0	58	0.9275	0.0			1.0	0.3337	0.5005
Tabula Sapiens	Lung (TSP2)	normal control		REFCON	800	0	0	0	0	800	0	0	1.0				1.0	1.0	1.0
Tabula Sapiens	Lung (TSP2)	normal control		SCEVAN	800	0	0	581	0	217	0	2	0.9975	0.0			1.0	0.2712	0.4267
Tabula Sapiens	Lung (TSP2)	normal control		CopyKAT	800	0	0	562	0	236	0	2	0.9975	0.0			1.0	0.295	0.4556
Tabula Sapiens	Lymph_Node (TSP25)	normal control		REFCON	800	0	0	0	0	800	0	0	1.0				1.0	1.0	1.0
Tabula Sapiens	Lymph_Node (TSP25)	normal control		SCEVAN	800	0	0	565	0	228	0	7	0.9912	0.0			1.0	0.285	0.4436
Tabula Sapiens	Lymph_Node (TSP25)	normal control		CopyKAT	800	0	0	55	0	727	0	18	0.9775	0.0			1.0	0.9087	0.9522
Tabula Sapiens	Mammary (TSP27)	normal control		REFCON	800	0	0	397	0	403	0	0	1.0	0.0			1.0	0.5038	0.67
Tabula Sapiens	Mammary (TSP27)	normal control		SCEVAN	800	0	0	139	0	661	0	0	1.0	0.0			1.0	0.8263	0.9049
Tabula Sapiens	Mammary (TSP27)	normal control		CopyKAT	800	0	0	656	0	144	0	0	1.0	0.0			1.0	0.18	0.3051
Tabula Sapiens	Muscle (TSP27)	normal control		REFCON	800	0	0	0	0	800	0	0	1.0				1.0	1.0	1.0
Tabula Sapiens	Muscle (TSP27)	normal control		SCEVAN	800	0	0	172	0	627	0	1	0.9988	0.0			1.0	0.7837	0.8788
Tabula Sapiens	Muscle (TSP27)	normal control		CopyKAT	800	0	0	544	0	255	0	1	0.9988	0.0			1.0	0.3187	0.4834
Tabula Sapiens	Ovary (TSP28)	normal control		REFCON	800	0	0	0	0	800	0	0	1.0				1.0	1.0	1.0
Tabula Sapiens	Ovary (TSP28)	normal control		SCEVAN	800	0	0	675	0	121	0	4	0.995	0.0			1.0	0.1512	0.2628
Tabula Sapiens	Ovary (TSP28)	normal control		CopyKAT	800	0	0	453	0	343	0	4	0.995	0.0			1.0	0.4288	0.6002
Tabula Sapiens	Pancreas (TSP9)	normal control		REFCON	800	0	0	0	0	800	0	0	1.0				1.0	1.0	1.0
Tabula Sapiens	Pancreas (TSP9)	normal control		SCEVAN	800	0	0	211	0	588	0	1	0.9988	0.0			1.0	0.735	0.8473
Tabula Sapiens	Pancreas (TSP9)	normal control		CopyKAT	800	0	0	181	0	618	0	1	0.9988	0.0			1.0	0.7725	0.8717
Tabula Sapiens	Prostate (TSP8)	normal control		REFCON	800	0	0	95	0	705	0	0	1.0	0.0			1.0	0.8812	0.9369
Tabula Sapiens	Prostate (TSP8)	normal control		SCEVAN	800	0	0	353	0	441	0	6	0.9925	0.0			1.0	0.5513	0.7107
Tabula Sapiens	Prostate (TSP8)	normal control		CopyKAT	800	0	0	349	0	444	0	7	0.9912	0.0			1.0	0.555	0.7138
Tabula Sapiens	Skin (TSP21)	normal control		REFCON	800	0	0	0	0	800	0	0	1.0				1.0	1.0	1.0
Tabula Sapiens	Skin (TSP21)	normal control		SCEVAN	800	0	0	267	0	529	0	4	0.995	0.0			1.0	0.6613	0.7961
Tabula Sapiens	Skin (TSP21)	normal control		CopyKAT	800	0	0	456	0	333	0	11	0.9862	0.0			1.0	0.4163	0.5878
Tabula Sapiens	Small_Intestine (TSP26)	normal control		REFCON	800	0	0	0	0	800	0	0	1.0				1.0	1.0	1.0
Tabula Sapiens	Small_Intestine (TSP26)	normal control		SCEVAN	800	0	0	697	0	102	0	1	0.9988	0.0			1.0	0.1275	0.2262
Tabula Sapiens	Small_Intestine (TSP26)	normal control		CopyKAT	800	0	0	106	0	693	0	1	0.9988	0.0			1.0	0.8662	0.9283
Tabula Sapiens	Stomach (TSP27)	normal control		REFCON	800	0	0	0	0	800	0	0	1.0				1.0	1.0	1.0
Tabula Sapiens	Stomach (TSP27)	normal control		SCEVAN	800	0	0	485	0	315	0	0	1.0	0.0			1.0	0.3937	0.565
Tabula Sapiens	Stomach (TSP27)	normal control		CopyKAT	800	0	0	436	0	363	0	1	0.9988	0.0			1.0	0.4537	0.6242
Tabula Sapiens	Tongue (TSP27)	normal control		REFCON	800	0	0	340	0	460	0	0	1.0	0.0			1.0	0.575	0.7302
Tabula Sapiens	Tongue (TSP27)	normal control		SCEVAN	800	0	0	183	0	613	0	4	0.995	0.0			1.0	0.7662	0.8677
Tabula Sapiens	Tongue (TSP27)	normal control		CopyKAT	800	0	0	156	0	639	0	5	0.9938	0.0			1.0	0.7987	0.8881
Tabula Sapiens	Uterus (TSP4)	normal control		REFCON	800	0	0	399	0	401	0	0	1.0	0.0			1.0	0.5012	0.6678
Tabula Sapiens	Uterus (TSP4)	normal control		SCEVAN	800	0	0	348	0	452	0	0	1.0	0.0			1.0	0.565	0.722
Tabula Sapiens	Uterus (TSP4)	normal control		CopyKAT	800	0	0	226	0	574	0	0	1.0	0.0			1.0	0.7175	0.8355
