## Supplementary Data 2 for "Reference-free and robust copy number inference in single-cell tumor transcriptomes"

sample_id	atlas_sample	study	cancer_type	original_accession	malignant_cells	immune_cells_scored	nonmalignant_cells_scored	REFCON_aneuploid_pct	SCEVAN_tumor_pct	SCEVAN_unlabeled_pct	CopyKAT_aneuploid_pct	CopyKAT_unlabeled_pct	REFCON_aneuploid_F1	REFCON_aneuploid_recall	REFCON_aneuploid_precision	REFCON_diploid_recall	REFCON_cells_labeled	SCEVAN_aneuploid_F1	SCEVAN_aneuploid_recall	SCEVAN_aneuploid_precision	SCEVAN_diploid_recall	SCEVAN_cells_labeled	CopyKAT_aneuploid_F1	CopyKAT_aneuploid_recall	CopyKAT_aneuploid_precision	CopyKAT_diploid_recall	CopyKAT_cells_labeled
SI_18854	Zhang2021_Kidney__SI_18854	Zhang et al. 2021	Clear cell renal	GSE159115	992	607	650	0.0	0.0	0.0	0.0	0.0	0.7033	0.5423	1.0	1.0	1.0	0.9995	0.999	1.0	1.0	1.0	0.9995	0.999	1.0	1.0	1.0
SI_18855	Zhang2021_Kidney__SI_18855	Zhang et al. 2021	Clear cell renal	GSE159115	192	785	1164	0.0	73.2	0.4	98.6	1.4	0.0	0.0		1.0	1.0	0.0	0.0	0.0	0.5026	0.9971	0.0	0.0	0.0	0.3196	0.9912
SI_19703	Zhang2021_Kidney__SI_19703	Zhang et al. 2021	Clear cell renal	GSE159115	1409	538	1911	2.0	0.2	0.7	97.6	2.2	0.9832	0.9972	0.9696	0.977	1.0	0.9907	0.9837	0.9978	0.9958	0.9916	0.0	0.0	0.0	0.0021	0.981
SI_21561	Zhang2021_Kidney__SI_21561	Zhang et al. 2021	Chromophobe renal	GSE159115	2271	159	305	0.0	0.0	0.0	0.6	1.3	0.9958	0.9916	1.0	1.0	1.0	0.9996	0.9991	1.0	1.0	1.0	0.9993	0.9996	0.9991	0.9869	0.9992
SI_22368	Zhang2021_Kidney__SI_22368	Zhang et al. 2021	Clear cell renal	GSE159115	710	1933	2069	0.0	0.0	47.2	0.0	55.0	0.0	0.0		1.0	1.0	0.8408	0.7254	1.0	0.5491	0.5963	0.8117	0.6831	1.0	0.4698	0.5257
SI_22604	Zhang2021_Kidney__SI_22604	Zhang et al. 2021	Clear cell renal	GSE159115	1209	663	697	0.0	0.0	0.0	0.0	0.2	0.9996	0.9992	1.0	1.0	1.0	0.9996	0.9992	1.0	1.0	1.0	0.9983	0.9967	1.0	0.9986	0.9995
SI_23459	Zhang2021_Kidney__SI_23459	Zhang et al. 2021	Clear cell renal	GSE159115	3443	413	2606	0.0	0.5	0.2	0.0	1.2	0.7828	0.6433	0.9995	0.9996	1.0	0.9987	0.998	0.9994	0.9988	0.9993	0.999	0.998	1.0	0.9981	0.9985
SI_23843	Zhang2021_Kidney__SI_23843	Zhang et al. 2021	Clear cell renal	GSE159115	1184	663	2273	0.3	0.2	0.5	0.2	1.2	0.9987	0.9992	0.9983	0.9991	1.0	0.9992	1.0	0.9983	0.9978	0.9991	0.9987	0.9983	0.9992	0.9956	0.9974
SMC01	Lee2020_Colorectal__SMC01	Lee et al. 2020	Colorectal	GSE132465	931	550	698	15.1	0.0	1.8	0.0	4.4	0.9021	1.0	0.8217	0.7106	1.0	0.9946	0.9957	0.9936	0.9742	0.9914	0.992	0.9979	0.9862	0.9441	0.9828
SMC02	Lee2020_Colorectal__SMC02	Lee et al. 2020	Colorectal	GSE132465	304	476	569	0.8	0.0	1.9	0.0	4.8	0.9072	0.9967	0.8324	0.8928	1.0	0.9984	0.9967	1.0	0.9842	0.9885	0.995	0.9901	1.0	0.9596	0.9702
SMC04	Lee2020_Colorectal__SMC04	Lee et al. 2020	Colorectal	GSE132465	256	718	851	0.0	0.0	0.4	0.0	1.7	0.9922	1.0	0.9846	0.9953	1.0	0.9941	0.9883	1.0	0.9965	0.9946	0.9572	0.918	1.0	0.9847	0.9837
SMC07	Lee2020_Colorectal__SMC07	Lee et al. 2020	Colorectal	GSE132465	396	948	1147	0.2	0.0	1.6	0.0	5.7	0.8938	0.8182	0.9848	0.9956	1.0	0.9166	0.846	1.0	0.9869	0.989	0.9015	0.8207	1.0	0.9512	0.9559
SMC08	Lee2020_Colorectal__SMC08	Lee et al. 2020	Colorectal	GSE132465	219	946	1088	7.5	0.0	1.3	0.0	3.0	0.8282	0.9909	0.7115	0.9191	1.0	1.0	1.0	1.0	0.9881	0.9901	0.8798	0.7854	1.0	0.9733	0.9755
SMC09	Lee2020_Colorectal__SMC09	Lee et al. 2020	Colorectal	GSE132465	1769	411	447	0.0	0.0	1.9	0.0	3.9	0.9994	0.9989	1.0	1.0	1.0	1.0	1.0	1.0	0.9821	0.9964	0.9997	1.0	0.9994	0.962	0.9928
SMC11	Lee2020_Colorectal__SMC11	Lee et al. 2020	Colorectal	GSE132465	277	531	577	0.4	0.0	2.4	0.0	5.1	0.9582	0.9928	0.9259	0.9619	1.0	0.9964	0.9928	1.0	0.9775	0.9824	0.9964	0.9928	1.0	0.9532	0.966
SMC14	Lee2020_Colorectal__SMC14	Lee et al. 2020	Colorectal	GSE132465	105	729	998	0.3	0.0	1.4	0.0	4.0	0.6646	1.0	0.4976	0.8938	1.0	0.9806	0.9619	1.0	0.99	0.9891	0.9806	0.9619	1.0	0.9699	0.9692
SMC15	Lee2020_Colorectal__SMC15	Lee et al. 2020	Colorectal	GSE132465	249	610	916	2.3	0.2	0.8	0.0	3.3	0.8417	0.9719	0.7423	0.9083	1.0	0.994	0.996	0.992	0.9924	0.9957	0.998	0.996	1.0	0.9771	0.982
SMC16	Lee2020_Colorectal__SMC16	Lee et al. 2020	Colorectal	GSE132465	2556	41	72	0.0	0.0	4.9	0.0	7.3	0.9903	0.9816	0.9992	0.9722	1.0	0.8799	0.7856	1.0	0.9722	0.9992	0.6291	0.4589	1.0	0.9583	0.9989
SMC18	Lee2020_Colorectal__SMC18	Lee et al. 2020	Colorectal	GSE132465	1343	101	118	1.0	0.0	5.9	91.1	8.9	0.9955	0.9993	0.9919	0.9068	1.0	0.9981	0.997	0.9993	0.9407	0.9932	0.0	0.0	0.0	0.0085	0.989
SMC20	Lee2020_Colorectal__SMC20	Lee et al. 2020	Colorectal	GSE132465	470	362	720	0.0	0.0	0.3	0.0	0.3	0.8969	1.0	0.8131	0.85	1.0	1.0	1.0	1.0	0.9972	0.9983	1.0	1.0	1.0	0.9972	0.9983
SMC21	Lee2020_Colorectal__SMC21	Lee et al. 2020	Colorectal	GSE132465	1654	390	402	9.7	0.0	3.3	0.0	6.4	0.9851	1.0	0.9707	0.8756	1.0	0.9982	0.9964	1.0	0.9677	0.9908	0.997	0.994	1.0	0.9378	0.983
SMC23	Lee2020_Colorectal__SMC23	Lee et al. 2020	Colorectal	GSE132465	238	599	632	0.0	0.0	0.5	0.0	3.3	0.7949	0.6597	1.0	1.0	1.0	0.801	0.6681	1.0	0.9953	0.9908	0.7919	0.6555	1.0	0.9684	0.9621
SMC25	Lee2020_Colorectal__SMC25	Lee et al. 2020	Colorectal	GSE132465	308	277	317	36.1	0.0	1.1	0.0	2.9	0.8181	1.0	0.6921	0.5678	1.0	0.9452	0.8961	1.0	0.9905	0.9936	0.947	0.8994	1.0	0.9748	0.9856
102	Neftel2019_Brain__102	Neftel et al. 2019	Glioblastoma	GSE131928	1242	516	551	1.0	0.8	1.0	0.8	4.3	0.994	0.9928	0.9952	0.9891	1.0	0.9779	0.9605	0.9958	0.98	0.9699	0.9333	0.8784	0.9954	0.9492	0.9063
105	Neftel2019_Brain__105	Neftel et al. 2019	Glioblastoma	GSE131928	3439	213	213	0.0	0.5	13.6	83.1	16.9	0.0	0.0		1.0	1.0	0.2341	0.1326	0.9978	0.8592	0.1758	0.017	0.009	0.149	0.0	0.1758
105A	Neftel2019_Brain__105A	Neftel et al. 2019	Glioblastoma	GSE131928	647	387	415	0.0	0.0	1.8	96.1	3.6	0.0	0.0		1.0	1.0	0.9706	0.9428	1.0	0.9831	0.9614	0.0038	0.0031	0.005	0.0024	0.935
114	Neftel2019_Brain__114	Neftel et al. 2019	Glioblastoma	GSE131928	97	229	254	0.0	37.1	0.4	0.4	3.1	0.0	0.0		1.0	1.0	0.5789	0.7938	0.4556	0.6339	0.9459	0.8263	0.7113	0.9857	0.9685	0.9174
115	Neftel2019_Brain__115	Neftel et al. 2019	Glioblastoma	GSE131928	662	572	621	0.0	0.0	0.0	0.0	0.3	0.9854	0.9713	1.0	1.0	1.0	0.9854	0.9713	1.0	1.0	1.0	0.9839	0.9683	1.0	0.9968	0.9969
118	Neftel2019_Brain__118	Neftel et al. 2019	Glioblastoma	GSE131928	264	101	104	0.0	96.0	3.0	92.1	6.9	0.0	0.0		1.0	1.0	0.0055	0.0038	0.01	0.0096	0.625	0.0111	0.0076	0.0206	0.0096	0.5788
124	Neftel2019_Brain__124	Neftel et al. 2019	Glioblastoma	GSE131928	1334	741	1081	1.1	0.1	0.0	98.5	0.0	0.9459	0.904	0.9918	0.9907	1.0	0.9966	0.994	0.9992	0.9991	0.9996	0.0033	0.003	0.0037	0.012	0.9996
125	Neftel2019_Brain__125	Neftel et al. 2019	Glioblastoma	GSE131928	1138	468	475	1.5	0.4	0.0	0.4	0.0	0.8803	0.7917	0.9912	0.9832	1.0	0.8781	0.7847	0.9967	0.9937	1.0	0.8775	0.7838	0.9966	0.9937	0.9994
126	Neftel2019_Brain__126	Neftel et al. 2019	Glioblastoma	GSE131928	167	27	31	0.0	3.7	0.0	0.0	0.0	0.0	0.0		1.0	1.0	0.3768	0.2335	0.975	0.9677	0.601	0.2513	0.1437	1.0	1.0	0.5455
143	Neftel2019_Brain__143	Neftel et al. 2019	Glioblastoma	GSE131928	2182	125	132	0.0	0.0	0.0	100.0	0.0	0.9986	0.9977	0.9995	0.9924	1.0	0.9986	1.0	0.9973	0.9545	1.0	0.0017	0.0009	0.0149	0.0	1.0
GSM5017023_HN01_CD45n	K-rten2021_Head-and-Neck__GSM5017023_HN01_CD45n	Kürten et al. 2021	Head and neck	GSE164690	2458	453	1715	8.6	0.0	42.4	0.0	62.7	0.9828	1.0	0.9662	0.9499	1.0	0.991	0.9825	0.9996	0.8863	0.9432	0.9845	0.9695	1.0	0.8315	0.913
GSM5017035_HN06_CD45n	K-rten2021_Head-and-Neck__GSM5017035_HN06_CD45n	Kürten et al. 2021	Head and neck	GSE164690	21	17	758	0.0	0.0	23.5	0.0	41.2	0.9545	1.0	0.913	0.9974	1.0	0.8649	0.7619	1.0	0.9908	0.9897	0.8649	0.7619	1.0	0.9868	0.9859
GSM5017038_HN07_CD45n	K-rten2021_Head-and-Neck__GSM5017038_HN07_CD45n	Kürten et al. 2021	Head and neck	GSE164690	807	200	2295	1.0	0.0	32.0	0.5	55.0	0.8105	0.9988	0.6819	0.8362	1.0	0.8338	0.715	1.0	0.9708	0.9771	0.9734	0.9517	0.9961	0.9429	0.9565
GSM5017041_HN08_CD45n	K-rten2021_Head-and-Neck__GSM5017041_HN08_CD45n	Kürten et al. 2021	Head and neck	GSE164690	89	117	582	1.7	0.9	23.9	47.0	52.1	0.6071	0.9551	0.445	0.8179	1.0	0.629	1.0	0.4588	0.7663	0.9538	0.0121	0.0337	0.0074	0.1838	0.8957
GSM5017044_HN09_CD45n	K-rten2021_Head-and-Neck__GSM5017044_HN09_CD45n	Kürten et al. 2021	Head and neck	GSE164690	36	329	2774	1.2	1.5	41.3	34.7	65.0	0.0537	1.0	0.0276	0.5425	1.0	0.056	0.9444	0.0289	0.5379	0.9505	0.0	0.0	0.0	0.2185	0.9214
GSM5017047_HN10_CD45n	K-rten2021_Head-and-Neck__GSM5017047_HN10_CD45n	Kürten et al. 2021	Head and neck	GSE164690	36	551	856	0.0	0.9	22.7	68.1	30.1	0.0	0.0		1.0	1.0	0.0	0.0	0.0	0.5023	0.8554	0.0	0.0	0.0	0.3645	0.8094
GSM5017050_HN11_CD45n	K-rten2021_Head-and-Neck__GSM5017050_HN11_CD45n	Kürten et al. 2021	Head and neck	GSE164690	22	465	1692	15.3	53.3	25.6	1.1	47.3	0.0952	1.0	0.05	0.753	1.0	0.0	0.0	0.0	0.7707	0.9282	0.0	0.0	0.0	0.6548	0.8576
GSM5017053_HN12_CD45n	K-rten2021_Head-and-Neck__GSM5017053_HN12_CD45n	Kürten et al. 2021	Head and neck	GSE164690	1254	46	136	0.0	0.0	45.7	0.0	73.9	0.9883	0.9785	0.9984	0.9853	1.0	0.761	0.6156	0.9961	0.8235	0.9734	0.661	0.4944	0.9968	0.7279	0.9504
GSM5017056_HN13_CD45n	K-rten2021_Head-and-Neck__GSM5017056_HN13_CD45n	Kürten et al. 2021	Head and neck	GSE164690	2256	31	129	0.0	0.0	22.6	61.3	38.7	0.5912	0.4211	0.9916	0.938	1.0	0.4388	0.2815	0.9953	0.9225	0.9954	0.7691	0.6547	0.9319	0.062	0.992
GSM5017059_HN14_CD45n	K-rten2021_Head-and-Neck__GSM5017059_HN14_CD45n	Kürten et al. 2021	Head and neck	GSE164690	807	26	122	0.0	0.0	19.2	0.0	30.8	0.99	0.9839	0.9962	0.9754	1.0	0.5551	0.3841	1.0	0.9508	0.9903	0.6299	0.4597	1.0	0.9262	0.9828
GSM5017062_HN15_CD45n	K-rten2021_Head-and-Neck__GSM5017062_HN15_CD45n	Kürten et al. 2021	Head and neck	GSE164690	43	62	905	1.6	3.2	14.5	59.7	37.1	0.1419	0.9535	0.0766	0.4541	1.0	0.0	0.0	0.0	0.6464	0.9884	0.0073	0.0465	0.0039	0.4144	0.9736
GSM5017065_HN16_CD45n	K-rten2021_Head-and-Neck__GSM5017065_HN16_CD45n	Kürten et al. 2021	Head and neck	GSE164690	1096	87	748	2.3	0.0	37.9	0.0	60.9	0.9587	0.9854	0.9334	0.8971	1.0	0.8765	0.7801	1.0	0.9532	0.9799	0.8753	0.7783	1.0	0.9198	0.9653
GSM5017067_HN17_CD45p	K-rten2021_Head-and-Neck__GSM5017067_HN17_CD45p	Kürten et al. 2021	Head and neck	GSE164690	1032	2764	2812	0.0	0.0	31.7	0.0	42.1	0.9942	0.999	0.9894	0.9961	1.0	0.9971	0.999	0.9952	0.6867	0.7719	0.9981	0.9971	0.999	0.585	0.6961
GSM5017068_HN17_CD45n	K-rten2021_Head-and-Neck__GSM5017068_HN17_CD45n	Kürten et al. 2021	Head and neck	GSE164690	1036	2701	2754	0.0	0.0	31.1	0.0	39.9	0.9933	1.0	0.9867	0.9949	1.0	0.9976	0.9981	0.9971	0.6943	0.7781	0.9966	0.9942	0.999	0.6078	0.714
GSM5017070_HN18_CD45p	K-rten2021_Head-and-Neck__GSM5017070_HN18_CD45p	Kürten et al. 2021	Head and neck	GSE164690	10	2445	2449	0.0	67.0	10.9	23.2	14.8	0.0	0.0		1.0	1.0	0.012	1.0	0.0061	0.2209	0.8918	0.0	0.0	0.0	0.6198	0.8524
GSM5017071_HN18_CD45n	K-rten2021_Head-and-Neck__GSM5017071_HN18_CD45n	Kürten et al. 2021	Head and neck	GSE164690	376	52	252	3.8	0.0	7.7	88.5	11.5	0.996	1.0	0.9921	0.9881	1.0	0.9973	0.9947	1.0	0.9841	0.9936	0.0	0.0	0.0	0.0	0.9904
C25	Ma2019_Liver-Biliary__C25	Ma et al. 2019	Liver	GSE125449	91	7	18	100.0	0.0	14.3	0.0	28.6	0.9146	1.0	0.8426	0.0556	1.0	0.9945	1.0	0.9891	0.8889	0.9908	0.3303	0.1978	1.0	0.8889	0.9725
C26	Ma2019_Liver-Biliary__C26	Ma et al. 2019	Liver	GSE125449	159	88	104	0.0	0.0	0.0	0.0	0.0	1.0	1.0	1.0	1.0	1.0	1.0	1.0	1.0	1.0	1.0	0.9968	0.9937	1.0	1.0	0.9962
C46	Ma2019_Liver-Biliary__C46	Ma et al. 2019	Liver	GSE125449	429	34	54	0.0	0.0	8.8	0.0	14.7	0.9988	0.9977	1.0	1.0	1.0	0.7915	0.655	1.0	0.9444	0.9855	0.9906	0.9814	1.0	0.9074	0.9752
C56	Ma2019_Liver-Biliary__C56	Ma et al. 2019	Liver	GSE125449	82	4	6	100.0	100.0	0.0	0.0	0.0	0.9647	1.0	0.9318	0.0	1.0	0.9647	1.0	0.9318	0.0	1.0	0.5862	0.4146	1.0	1.0	0.9886
C66	Ma2019_Liver-Biliary__C66	Ma et al. 2019	Liver	GSE125449	187	5	50	0.0	0.0	0.0	100.0	0.0	1.0	1.0	1.0	1.0	1.0	0.4085	0.2567	1.0	1.0	0.9873	0.0	0.0	0.0	0.0	0.9747
H37	Ma2019_Liver-Biliary__H37	Ma et al. 2019	Liver	GSE125449	50	25	26	0.0	0.0	4.0	0.0	4.0	0.8636	0.76	1.0	1.0	1.0	0.8636	0.76	1.0	0.9615	0.9868	0.5915	0.42	1.0	0.9615	0.9737
H38	Ma2019_Liver-Biliary__H38	Ma et al. 2019	Liver	GSE125449	224	153	730	0.0	0.0	0.7	0.0	2.0	0.9978	0.9955	1.0	1.0	1.0	0.9933	0.9955	0.9911	0.9945	0.9969	0.9933	0.9911	0.9955	0.9918	0.9927
H65	Ma2019_Liver-Biliary__H65	Ma et al. 2019	Liver	GSE125449	403	23	27	0.0	0.0	4.3	0.0	8.7	0.0	0.0		1.0	1.0	0.4288	0.273	1.0	0.963	0.9953	0.2704	0.1563	1.0	0.9259	0.9837
p19	Li2019_Skin__p19	Li et al. 2019	Melanoma	GSE123139	12	1782	1782	0.4	0.0	92.1	0.0	94.5	0.75	1.0	0.6	0.9955	1.0	0.9091	0.8333	1.0	0.0791	0.0842	0.9091	0.8333	1.0	0.055	0.0602
p21	Li2019_Skin__p21	Li et al. 2019	Melanoma	GSE123139	400	219	460	0.0	0.0	47.5	0.0	53.0	0.0	0.0		1.0	1.0	0.961	0.925	1.0	0.663	0.786	0.9542	0.9125	1.0	0.6217	0.7581
p23	Li2019_Skin__p23	Li et al. 2019	Melanoma	GSE123139	10	2888	2889	0.0	15.2	64.4	13.2	68.9	0.0	0.0		1.0	1.0	0.0044	0.1	0.0023	0.2039	0.3574	0.0051	0.1	0.0026	0.1786	0.3125
p25	Li2019_Skin__p25	Li et al. 2019	Melanoma	GSE123139	528	41	41	2.4	0.0	65.9	0.0	78.0	0.9778	0.9583	0.998	0.9756	1.0	0.5613	0.3902	1.0	0.3415	0.9227	0.5042	0.3371	1.0	0.2195	0.877
p26	Li2019_Skin__p26	Li et al. 2019	Melanoma	GSE123139	154	432	432	0.0	9.5	90.5	0.5	94.7	0.0	0.0		1.0	1.0	0.8393	0.9156	0.7747	0.0	0.3106	0.8696	0.7792	0.9836	0.0486	0.2765
p3	Li2019_Skin__p3	Li et al. 2019	Melanoma	GSE123139	21	5294	5296	0.0	29.2	67.9	6.9	72.1	0.0	0.0		1.0	1.0	0.0101	0.381	0.0051	0.0291	0.3218	0.0307	0.2857	0.0162	0.2103	0.2795
P1_omentum_tumor	Olbrecht2021_Ovarian__P1_omentum_tumor	Olbrecht et al. 2021	Ovarian	EGAS00001004987	453	315	931	0.3	0.3	0.3	0.0	0.3	0.9847	0.9978	0.972	0.986	1.0	0.9826	1.0	0.9659	0.9817	0.9993	0.9923	1.0	0.9848	0.9914	0.9993
P1_ovary_tumor	Olbrecht2021_Ovarian__P1_ovary_tumor	Olbrecht et al. 2021	Ovarian	EGAS00001004987	442	308	907	0.0	1.0	0.0	0.6	0.0	0.9822	1.0	0.9651	0.9824	1.0	0.9779	1.0	0.9567	0.9779	1.0	0.9779	1.0	0.9567	0.9779	1.0
P1_peritoneum_tumor	Olbrecht2021_Ovarian__P1_peritoneum_tumor	Olbrecht et al. 2021	Ovarian	EGAS00001004987	10	97	741	0.0	3.1	3.1	3.1	6.2	0.9524	1.0	0.9091	0.9987	1.0	0.0	0.0	0.0	0.3846	0.9947	0.0	0.0	0.0	0.4737	0.976
P2_peritoneum_tumor	Olbrecht2021_Ovarian__P2_peritoneum_tumor	Olbrecht et al. 2021	Ovarian	EGAS00001004987	1139	586	1186	3.2	2.4	0.7	1.0	2.2	0.9058	0.8613	0.9552	0.9612	1.0	0.9763	0.9956	0.9578	0.9545	0.9961	0.9743	0.9824	0.9663	0.9553	0.9875
P4_ovary_tumor	Olbrecht2021_Ovarian__P4_ovary_tumor	Olbrecht et al. 2021	Ovarian	EGAS00001004987	63	288	316	2.1	1.0	0.0	1.7	0.0	0.9333	1.0	0.875	0.9715	1.0	0.9466	0.9841	0.9118	0.981	1.0	0.9403	1.0	0.8873	0.9747	1.0
P5_peritoneum_tumor	Olbrecht2021_Ovarian__P5_peritoneum_tumor	Olbrecht et al. 2021	Ovarian	EGAS00001004987	384	533	951	0.2	0.0	0.0	0.0	0.0	0.9987	1.0	0.9974	0.9989	1.0	0.9987	1.0	0.9974	0.9989	1.0	0.9987	1.0	0.9974	0.9989	1.0
P6_peritoneum_tumor	Olbrecht2021_Ovarian__P6_peritoneum_tumor	Olbrecht et al. 2021	Ovarian	EGAS00001004987	716	114	1080	0.0	1.8	0.0	1.8	0.0	0.9819	0.986	0.9778	0.9852	1.0	0.9876	1.0	0.9755	0.9833	1.0	0.9876	1.0	0.9755	0.9833	1.0
P7_peritoneum_tumor	Olbrecht2021_Ovarian__P7_peritoneum_tumor	Olbrecht et al. 2021	Ovarian	EGAS00001004987	802	164	566	0.0	0.6	0.6	0.6	1.2	0.3474	0.2107	0.9883	0.9965	1.0	0.9858	0.9938	0.9779	0.9664	0.9978	0.9795	0.9825	0.9765	0.9576	0.989
PANFR0383_Biopsy_None	Raghavan2021_Pancreas__PANFR0383_Biopsy_None	Raghavan et al. 2021	Pancreatic	SCP1644	674	331	334	8.8	0.6	14.5	0.6	20.8	0.9029	0.862	0.9478	0.9042	1.0	0.8284	0.7092	0.9958	0.8503	0.7599	0.7731	0.632	0.9953	0.7874	0.6885
PANFR0473_Biopsy_None	Raghavan2021_Pancreas__PANFR0473_Biopsy_None	Raghavan et al. 2021	Pancreatic	SCP1644	164	1146	1206	0.0	0.0	2.6	0.0	4.1	0.9246	0.8598	1.0	1.0	1.0	0.8993	0.8171	1.0	0.9743	0.9766	0.9251	0.8659	0.993	0.9602	0.962
PANFR0489R_Biopsy_None	Raghavan2021_Pancreas__PANFR0489R_Biopsy_None	Raghavan et al. 2021	Pancreatic	SCP1644	229	1904	2115	0.3	0.3	0.7	0.3	1.4	0.9631	0.9694	0.9569	0.9953	1.0	0.9633	0.9738	0.953	0.9872	0.9932	0.9652	0.9694	0.961	0.9816	0.9872
PANFR0489_Biopsy_None	Raghavan2021_Pancreas__PANFR0489_Biopsy_None	Raghavan et al. 2021	Pancreatic	SCP1644	129	81	84	13.6	0.0	9.9	0.0	12.3	0.7378	0.6434	0.8646	0.8452	1.0	0.3851	0.2403	0.9688	0.8929	0.9108	0.2568	0.1473	1.0	0.881	0.8732
PANFR0526_Biopsy_None	Raghavan2021_Pancreas__PANFR0526_Biopsy_None	Raghavan et al. 2021	Pancreatic	SCP1644	250	12	12	58.3	0.0	0.0	0.0	16.7	0.9862	1.0	0.9728	0.4167	1.0	0.4127	0.26	1.0	1.0	0.687	0.5915	0.42	1.0	0.8333	0.6489
PANFR0543_Biopsy_None	Raghavan2021_Pancreas__PANFR0543_Biopsy_None	Raghavan et al. 2021	Pancreatic	SCP1644	208	399	412	1.3	0.0	2.0	0.0	3.5	0.9761	0.9808	0.9714	0.9854	1.0	0.3622	0.2212	1.0	0.9782	0.9613	0.4649	0.3029	1.0	0.9636	0.9355
PANFR0545_Biopsy_None	Raghavan2021_Pancreas__PANFR0545_Biopsy_None	Raghavan et al. 2021	Pancreatic	SCP1644	1053	250	265	4.0	0.0	0.4	3.2	0.8	0.8803	0.8034	0.9735	0.9132	1.0	0.9164	0.8481	0.9967	0.9849	0.9985	0.9924	0.9962	0.9887	0.9472	0.9977
PANFR0552_Biopsy_None	Raghavan2021_Pancreas__PANFR0552_Biopsy_None	Raghavan et al. 2021	Pancreatic	SCP1644	197	872	915	1.3	1.3	3.9	0.7	7.8	0.9677	0.9898	0.9466	0.988	1.0	0.96	0.9746	0.9458	0.9475	0.9649	0.9616	0.9543	0.9691	0.9137	0.9299
PANFR0557_Biopsy_None	Raghavan2021_Pancreas__PANFR0557_Biopsy_None	Raghavan et al. 2021	Pancreatic	SCP1644	45	1632	1818	28.6	56.5	1.9	48.9	2.9	0.1517	0.9556	0.0824	0.7365	1.0	0.0764	1.0	0.0397	0.3828	0.9817	0.0927	0.9333	0.0488	0.5193	0.9699
PANFR0562_Biopsy_None	Raghavan2021_Pancreas__PANFR0562_Biopsy_None	Raghavan et al. 2021	Pancreatic	SCP1644	574	502	566	0.4	0.0	1.4	93.8	3.0	0.9904	0.9878	0.993	0.9929	1.0	0.9778	0.9599	0.9964	0.9788	0.9737	0.0036	0.0035	0.0038	0.0406	0.9588
PANFR0575_Biopsy_None	Raghavan2021_Pancreas__PANFR0575_Biopsy_None	Raghavan et al. 2021	Pancreatic	SCP1644	516	279	351	3.9	2.5	1.8	2.2	2.2	0.9876	1.0	0.9754	0.963	1.0	0.9815	0.9787	0.9844	0.963	0.9815	0.9815	0.9787	0.9844	0.9601	0.9804
PANFR0576_Biopsy_None	Raghavan2021_Pancreas__PANFR0576_Biopsy_None	Raghavan et al. 2021	Pancreatic	SCP1644	390	590	621	1.0	1.0	2.7	1.0	4.9	0.973	0.9692	0.9767	0.9855	1.0	0.973	0.9692	0.9767	0.9597	0.9733	0.95	0.9256	0.9757	0.9372	0.9446
PANFR0578_Biopsy_None	Raghavan2021_Pancreas__PANFR0578_Biopsy_None	Raghavan et al. 2021	Pancreatic	SCP1644	322	305	337	0.0	0.0	0.3	0.0	0.7	0.9923	0.9969	0.9877	0.9881	1.0	0.9891	0.9845	0.9937	0.9881	0.9924	0.9858	0.972	1.0	0.9911	0.9909
PANFR0580_Biopsy_None	Raghavan2021_Pancreas__PANFR0580_Biopsy_None	Raghavan et al. 2021	Pancreatic	SCP1644	662	437	581	0.9	0.0	0.9	0.0	1.1	0.8778	0.9335	0.8284	0.7797	1.0	0.9714	0.9486	0.9952	0.988	0.9767	0.7146	0.5559	1.0	0.9914	0.971
PANFR0583_Biopsy_None	Raghavan2021_Pancreas__PANFR0583_Biopsy_None	Raghavan et al. 2021	Pancreatic	SCP1644	143	339	349	0.6	0.3	2.9	0.0	5.6	0.9896	1.0	0.9795	0.9914	1.0	0.9412	0.8951	0.9922	0.9685	0.9533	0.9368	0.8811	1.0	0.9456	0.9268
PANFR0588_Biopsy_None	Raghavan2021_Pancreas__PANFR0588_Biopsy_None	Raghavan et al. 2021	Pancreatic	SCP1644	29	56	56	0.0	0.0	21.4	0.0	30.4	0.0	0.0		1.0	1.0	0.2424	0.1379	1.0	0.7857	0.7647	0.2424	0.1379	1.0	0.6964	0.7059
PANFR0592_Biopsy_None	Raghavan2021_Pancreas__PANFR0592_Biopsy_None	Raghavan et al. 2021	Pancreatic	SCP1644	260	1703	1843	0.3	0.0	0.2	0.1	0.5	0.9357	0.8962	0.979	0.9973	1.0	0.753	0.6038	1.0	0.9984	0.9962	0.9287	0.8769	0.987	0.994	0.99
PANFR0593_Biopsy_None	Raghavan2021_Pancreas__PANFR0593_Biopsy_None	Raghavan et al. 2021	Pancreatic	SCP1644	159	941	1011	0.3	30.9	0.2	0.1	0.3	0.9272	0.8805	0.979	0.997	1.0	0.4681	0.9937	0.3062	0.6439	0.9983	0.8927	0.8113	0.9923	0.996	0.9974
PANFR0598_Biopsy_None	Raghavan2021_Pancreas__PANFR0598_Biopsy_None	Raghavan et al. 2021	Pancreatic	SCP1644	555	217	237	0.0	0.5	0.5	0.0	0.5	0.8316	0.7117	1.0	1.0	1.0	0.9918	0.9856	0.9982	0.9916	0.9899	0.7895	0.6523	1.0	0.9958	0.9874
PANFR0605_Biopsy_None	Raghavan2021_Pancreas__PANFR0605_Biopsy_None	Raghavan et al. 2021	Pancreatic	SCP1644	612	223	236	6.7	0.0	1.8	96.0	2.2	0.9642	0.969	0.9595	0.8941	1.0	0.9934	0.9902	0.9967	0.9746	0.9929	0.0119	0.0082	0.0216	0.0212	0.9906
PANFR0631_Biopsy_None	Raghavan2021_Pancreas__PANFR0631_Biopsy_None	Raghavan et al. 2021	Pancreatic	SCP1644	237	480	552	0.8	0.0	0.0	1.0	0.6	0.9682	0.962	0.9744	0.9891	1.0	0.9563	0.9241	0.991	0.9946	0.9987	0.944	0.9241	0.9648	0.9783	0.9924
PANFR0635_Biopsy_None	Raghavan2021_Pancreas__PANFR0635_Biopsy_None	Raghavan et al. 2021	Pancreatic	SCP1644	376	410	588	4.9	0.0	0.0	99.5	0.2	0.9201	0.9495	0.8925	0.9269	1.0	0.9525	0.9601	0.945	0.9643	1.0	0.0537	0.0691	0.0439	0.0357	0.999
PANFR0637_Biopsy_None	Raghavan2021_Pancreas__PANFR0637_Biopsy_None	Raghavan et al. 2021	Pancreatic	SCP1644	120	499	742	0.2	0.0	0.4	0.0	0.4	0.9043	0.8667	0.9455	0.9919	1.0	0.8058	0.6917	0.9651	0.9906	0.9942	0.7449	0.6083	0.9605	0.9906	0.9942
